# Genetic determinants of endophytism in the *Arabidopsis* root mycobiome

**DOI:** 10.1101/2021.04.28.441743

**Authors:** Fantin Mesny, Shingo Miyauchi, Thorsten Thiergart, Brigitte Pickel, Lea Atanasova, Magnus Karlsson, Bruno Hüttel, Kerrie W. Barry, Sajeet Haridas, Cindy Chen, Diane Bauer, William Andreopoulos, Jasmyn Pangilinan, Kurt LaButti, Robert Riley, Anna Lipzen, Alicia Clum, Elodie Drula, Bernard Henrissat, Annegret Kohler, Igor V. Grigoriev, Francis M. Martin, Stéphane Hacquard

**Author notes:** Corresponding authors: F. M. Martin and S. Hacquard.

## Abstract

Roots of *Arabidopsis thaliana* do not engage in symbiotic associations with mycorrhizal fungi but host taxonomically diverse fungal communities that influence health and disease states. We sequenced the genomes of 41 fungal isolates representative of the *A. thaliana* root mycobiota for comparative analysis with 79 other plant-associated fungi. We report that root mycobiota members evolved from ancestors with diverse lifestyles and retained large repertoires of plant cell wall-degrading enzymes (PCWDEs) and effector-like small secreted proteins. We identified a set of 84 gene families predicting best endophytism, including families encoding PCWDEs acting on xylan (GH10) and cellulose (AA9). These genes also belong to a core transcriptional response induced by phylogenetically-distant mycobiota members in *A. thaliana* roots. Recolonization experiments with individual fungi indicated that strains with detrimental effects in mono-association with the host not only colonize roots more aggressively than those with beneficial activities but also dominate in natural root samples. We identified and validated the pectin degrading enzyme family PL1_7 as a key component linking aggressiveness of endophytic colonization to plant health.
