## Supplementary Table 1 for "Genetic determinants of endophytism in the *Arabidopsis* root mycobiome"

# Supplementary Table 1: Description of the 41 newly-sequenced strains of A. thaliana root mycobiota members
# This table provides information regarding the phylogeny of the 41 strains (phylum, class, order, species), as well as information regarding the isolation of these strains (host, location) and statistics regarding the genome assemblies (Assembly size, number of contigs, L50, N50), and number of predicted genes.
#
JGI ID	Species	Strain ID	Phylum	Class	Order	Host	Location	URL	Assembly size (bp)	Number of contigs	L50 (bp)	N50	Number of genes
Morel_U14_1	Mortierella elongata	MPI-CAGE-AA-0104	Mucoromycota	Mortierellomycetes	Mortierellales	Arabis alpina	Cologne, Germany	https://genome.jgi.doe.gov/Morel_U14_1/Morel_U14_1.home.html	50910406	79	1935744	10	14234
Fuseq1	Fusarium sp.	MPI-CAGE-AA-0113	Ascomycota	Sordariomycetes	Hypocreales	Arabis alpina	Cologne, Germany	https://genome.jgi.doe.gov/Fuseq1/Fuseq1.home.html	40328194	15	5434111	3	13580
Verdah1	Verticillium dahliae	MPI-CAGE-AT-0001	Ascomycota	Sordariomycetes	Glomerellales	Arabidopsis thaliana	Cologne, Germany	https://genome.jgi.doe.gov/Verdah1/Verdah1.home.html	40173071	186	1579530	10	12343
Chame1	Chaetomium sp.	MPI-CAGE-AT-0009	Ascomycota	Sordariomycetes	Sordariales	Arabidopsis thaliana	Cologne, Germany	https://genome.jgi.doe.gov/Chame1/Chame1.info.html	33768356	16	5315113	2	11326
Plecuc1	Plectosphaerella cucumerina	MPI-CAGE-AT-0016	Ascomycota	Sordariomycetes	Glomerellales	Arabidopsis thaliana	Cologne, Germany	https://genome.jgi.doe.gov/Plecuc1/Plecuc1.home.html	36520717	11	6487456	3	12956
Daces1	Dactylonectria estremocensis	MPI-CAGE-AT-0021	Ascomycota	Sordariomycetes	Hypocreales	Arabidopsis thaliana	Cologne, Germany	https://genome.jgi.doe.gov/Daces1/Daces1.home.html	64663708	115	1530580	12	19198
Fusre1	Fusarium redolens	MPI-CAGE-AT-0023	Ascomycota	Sordariomycetes	Hypocreales	Arabidopsis thaliana	Cologne, Germany	https://genome.jgi.doe.gov/Fusre1/Fusre1.home.html	52563400	74	1971302	9	17051
Ilyeu1	Ilyonectria europaea	MPI-CAGE-AT-0026	Ascomycota	Sordariomycetes	Hypocreales	Arabidopsis thaliana	Cologne, Germany	https://genome.jgi.doe.gov/Ilyeu1/Ilyeu1.home.html	62828295	81	2311083	10	20870
Neora1	Ilyonectria sp.	MPI-CAGE-AT-0134	Ascomycota	Sordariomycetes	Hypocreales	Arabidopsis thaliana	Cologne, Germany	https://genome.jgi.doe.gov/Neora1/Neora1.home.html	71715727	82	3233198	9	22025
Zalva1	Halenospora varia	MPI-CAGE-AT-0135	Ascomycota	Leotiomycetes	Helotiales	Arabidopsis thaliana	Cologne, Germany	https://genome.jgi.doe.gov/Zalva1/Zalva1.info.html	55609683	108	1676298	13	17759
Dacma1	Dactylonectria macrodidyma	MPI-CAGE-AT-0147	Ascomycota	Sordariomycetes	Hypocreales	Arabidopsis thaliana	Cologne, Germany	https://genome.jgi.doe.gov/Dacma1/Dacma1.home.html	77328613	87	2130175	10	21304
Fusven1	Fusarium venenatum	MPI-CAGE-CH-0201	Ascomycota	Sordariomycetes	Hypocreales	Cardamine hirsuta	Cologne, Germany	https://genome.jgi.doe.gov/Fusven1/Fusven1.home.html	37452605	9	9116532	2	12845
Fusoxys1	Fusarium oxysporum	MPI-CAGE-CH-0212	Ascomycota	Sordariomycetes	Hypocreales	Cardamine hirsuta	Cologne, Germany	https://genome.jgi.doe.gov/Fusoxys1/Fusoxys1.home.html	55719217	66	4810307	5	17726
Mictri1	Microdochium trichocladiopsis	MPI-CAGE-CH-0230	Ascomycota	Sordariomycetes	Xylariales	Cardamine hirsuta	Cologne, Germany	https://genome.jgi.doe.gov/Mictri1/Mictri1.home.html	49282715	26	3459864	6	16025
Stael1	Stachybotrys elegans	MPI-CAGE-CH-0235	Ascomycota	Sordariomycetes	Hypocreales	Cardamine hirsuta	Cologne, Germany	https://genome.jgi.doe.gov/Stael1/Stael1.home.html	43467584	73	2151684	7	14925
Cylol1	Cylindrocarpon olidum	MPI-CAGE-CH-0241	Ascomycota	Sordariomycetes	Hypocreales	Cardamine hirsuta	Cologne, Germany	https://genome.jgi.doe.gov/Cylol1/Cylol1.home.html	52862545	227	1151534	12	16645
Denna1	Dendryphion nanum	MPI-CAGE-CH-0243	Ascomycota	Dothideomycetes	Pleosporales	Cardamine hirsuta	Cologne, Germany	https://genome.jgi.doe.gov/Denna1/Denna1.home.html	41131413	59	1909262	8	13889
Parch1	Paraphoma chrysanthemicola	MPI-GEGE-AT-0034	Ascomycota	Dothideomycetes	Pleosporales	Arabidopsis thaliana	Geyen, Germany	https://genome.jgi.doe.gov/Parch1/Parch1.home.html	40663325	34	1781809	9	15089
Altro1	Alternaria rosae	MPI-PUGE-AT-0040	Ascomycota	Dothideomycetes	Pleosporales	Arabidopsis thaliana	Pulheim, Germany	https://genome.jgi.doe.gov/Altro1/Altro1.home.html	33831682	52	3278090	4	12640
Copph3	Coprinopsis sp.	MPI-PUGE-AT-0042	Basidiomycota	Agaricomycetes	Agaricales	Arabidopsis thaliana	Pulheim, Germany	https://genome.jgi.doe.gov/Copph3/Copph3.info.html	121013029	486	607084	54	25647
Phapo1	Phaeosphaeria sp.	MPI-PUGE-AT-0046c	Ascomycota	Dothideomycetes	Pleosporales	Arabidopsis thaliana	Pulheim, Germany	https://genome.jgi.doe.gov/Phapo1/Phapo1.home.html	34077024	26	1632279	9	12804
Rhesp1	Rhexocercosporidium sp.	MPI-PUGE-AT-0058	Ascomycota	Leotiomycetes	Helotiales	Arabidopsis thaliana	Pulheim, Germany	https://genome.jgi.doe.gov/Rhesp1/Rhesp1.home.html	62745254	63	2439245	10	16722
Altalt1	Alternaria alternata	MPI-PUGE-AT-0064	Ascomycota	Dothideomycetes	Pleosporales	Arabidopsis thaliana	Pulheim, Germany	https://genome.jgi.doe.gov/Altalt1/Altalt1.home.html	33441249	26	3089288	5	13086
Olipa1	Auriculariales sp.	MPI-PUGE-AT-0066	Basidiomycete	Agaricomycetes	Auriculariales	Arabidopsis thaliana	Pulheim, Germany	https://genome.jgi.doe.gov/Olipa1/Olipa1.home.html	47727729	919	223987	45	14601
Fustri1	Fusarium tricinctum	MPI-SDFR-AT-0044	Ascomycota	Sordariomycetes	Hypocreales	Arabidopsis thaliana	Saint-Die, France	https://genome.jgi.doe.gov/Fustri1/Fustri1.home.html	42232206	13	4676257	4	14043
Fustr1	Fusarium tricinctum	MPI-SDFR-AT-0068	Ascomycota	Sordariomycetes	Hypocreales	Arabidopsis thaliana	Saint-Die, France	https://genome.jgi.doe.gov/Fustr1/Fustr1.home.html	43693088	21	5209653	4	14106
Fusco1	Fusarium sp.	MPI-SDFR-AT-0072	Ascomycota	Sordariomycetes	Hypocreales	Arabidopsis thaliana	Saint-Die, France	https://genome.jgi.doe.gov/Fusco1/Fusco1.home.html	48370669	19	4717126	5	15731
Truan1	Truncatella angustata	MPI-SDFR-AT-0073	Ascomycota	Sordariomycetes	Xylariales	Arabidopsis thaliana	Saint-Die, France	https://genome.jgi.doe.gov/Truan1/Truan1.home.html	47102642	17	3952510	4	14777
Chagl1	Chaetomium globosum	MPI-SDFR-AT-0079	Ascomycota	Sordariomycetes	Sordariales	Arabidopsis thaliana	Saint-Die, France	https://genome.jgi.doe.gov/Chagl1/Chagl1.home.html	34154134	9	4896922	4	11569
Macpha1	Macrophomina phaseolina	MPI-SDFR-AT-0080	Ascomycota	Dothideomycetes	Botryosphaeriales	Arabidopsis thaliana	Saint-Die, France	https://genome.jgi.doe.gov/Macpha1/Macpha1.home.html	53641247	184	882737	17	14845
Sorhu1	Sordaria sp.	MPI-SDFR-AT-0083	Ascomycota	Sordariomycetes	Sordariales	Arabidopsis thaliana	Saint-Die, France	https://genome.jgi.doe.gov/Sorhu1/Sorhu1.home.html	39449547	24	3213278	4	11075
Fusso1	Fusarium solani	MPI-SDFR-AT-0091	Ascomycota	Sordariomycetes	Hypocreales	Arabidopsis thaliana	Saint-Die, France	https://genome.jgi.doe.gov/Fusso1/Fusso1.home.html	52932111	74	2221287	9	17656
Fusoxy1	Fusarium oxysporum	MPI-SDFR-AT-0094	Ascomycota	Sordariomycetes	Hypocreales	Arabidopsis thaliana	Saint-Die, France	https://genome.jgi.doe.gov/Fusoxy1/Fusoxy1.home.html	52242347	128	1619373	11	17445
Thacu1	Rhizoctonia solani	MPI-SDFR-AT-0096	Basidiomycota	Agaricomycetes	Cantharellales	Arabidopsis thaliana	Saint-Die, France	https://genome.jgi.doe.gov/Thacu1/Thacu1.home.html	45795111	343	1415564	11	12955
Boeex1	Boeremia exigua	MPI-SDFR-AT-0100	Ascomycota	Dothideomycetes	Pleosporales	Arabidopsis thaliana	Saint-Die, France	https://genome.jgi.doe.gov/Boeex1/Boeex1.home.html	35322113	26	2526334	6	12871
Plecucu1	Plectosphaerella plurivora	MPI-SDFR-AT-0117	Ascomycota	Sordariomycetes	Glomerellales	Arabidopsis thaliana	Saint-Die, France	https://genome.jgi.doe.gov/Plecucu1/Plecucu1.home.html	35930556	97	1038577	12	12460
Lepor2	Leptodontidium sp.	MPI-SDFR-AT-0119	Ascomycota	Leotiomycetes	Helotiales	Arabidopsis thaliana	Saint-Die, France	https://genome.jgi.doe.gov/Lepor2/Lepor2.home.html	77016911	70	2683090	10	21254
Parchr1	Paraphoma chrysanthemicola	MPI-SDFR-AT-0120	Ascomycota	Dothideomycetes	Pleosporales	Arabidopsis thaliana	Saint-Die, France	https://genome.jgi.doe.gov/Parchr1/Parchr1.info.html	40162222	48	1414624	10	15009
Phimu1	Leotiomycetes sp.	MPI-SDFR-AT-0126	Ascomycota	Leotiomycetes		Arabidopsis thaliana	Saint-Die, France	https://genome.jgi.doe.gov/Phimu1/Phimu1.home.html	54044039	43	2831433	8	17024
Pyrly1	Pyrenochaeta sp.	MPI-SDFR-AT-0127	Ascomycota	Dothideomycetes	Pleosporales	Arabidopsis thaliana	Saint-Die, France	https://genome.jgi.doe.gov/Pyrly1/Pyrly1.home.html	40265766	241	541518	23	14311
Chafu1	Chaetomium sp.	MPI-SDFR-AT-0129	Ascomycota	Sordariomycetes	Sordariales	Arabidopsis thaliana	Saint-Die, France	https://genome.jgi.doe.gov/Chafu1/Chafu1.info.html	33300809	22	3753983	4	10414
