## Supplementary Table 2 for "Genetic determinants of endophytism in the *Arabidopsis* root mycobiome"

# Supplementary Table 2: Description of the comparative genomics dataset - comprising our 41 newly-sequenced strains and 79 published fungal genomes
# This table provides information regarding the phylogeny of the 120 strains (phylum - class - order - strain), as well as information regarding the isolation of these strains (host - location - niche), statistics about the genome assemblies (Assembly size - number of contigs - L50 - N50), together with publication IDs (PMID) and URL from which the genomes were downloaded. It also shows the lifes…
#
JGI ID	Group	Strain	Assigned lifestyle	Guild FG	Trophic mode FG	Host	Location	Niche	Original publication PMID(s)	Genome URL	L50 (bp)	N50	Number of contigs	Assembly size (bp)	Phylum	Class	Order
Altalt1	41 mycobiota members	Alternaria alternata MPI-PUGE-AT-0064	Mycobiota members	Animal Pathogen-Endophyte-Plant Pathogen-Wood Saprotroph (Genus)	Pathotroph-Saprotroph-Symbiotroph (genus)	Arabidopsis thaliana	Germany	roots	-	https://genome.jgi.doe.gov/Altalt1	3089288	5	26	33441249	Ascomycetes	Dothideomycetes	Pleosporales
Altro1	41 mycobiota members	Alternaria rosae MPI-PUGE-AT-0040	Mycobiota members	Animal Pathogen-Endophyte-Plant Pathogen-Wood Saprotroph (Genus)	Pathotroph-Saprotroph-Symbiotroph (genus)	Arabidopsis thaliana	Germany	roots	-	https://genome.jgi.doe.gov/Altro1	3278090	4	52	33831682	Ascomycetes	Dothideomycetes	Pleosporales
Boeex1	41 mycobiota members	Boeremia exigua MPI-SDFR-AT-0100	Mycobiota members			Arabidopsis thaliana	France	roots	-	https://genome.jgi.doe.gov/Boeex1	2526334	6	26	35322113	Ascomycetes	Dothideomycetes	Pleosporales
Chafu1	41 mycobiota members	Chaetomium sp. MPI-SDFR-AT-0129	Mycobiota members	Dung Saprotroph-Endophyte-Wood Saprotroph (genus)	Pathotroph-Saprotroph-Symbiotroph (genus)	Arabidopsis thaliana	France	roots	-	https://genome.jgi.doe.gov/Chafu1	3753983	4	22	33300809	Ascomycetes	Sordariomycetes	Sordariales
Chagl1	41 mycobiota members	Chaetomium globosum MPI-SDFR-AT-0079	Mycobiota members	Dung Saprotroph-Endophyte-Wood Saprotroph	Pathotroph-Saprotroph-Symbiotroph	Arabidopsis thaliana	France	roots	-	https://genome.jgi.doe.gov/Chagl1	4896922	4	9	34154134	Ascomycetes	Sordariomycetes	Sordariales
Chame1	41 mycobiota members	Chaetomium sp. MPI-CAGE-AT-0009	Mycobiota members	Dung Saprotroph-Endophyte-Wood Saprotroph	Pathotroph-Saprotroph-Symbiotroph	Arabidopsis thaliana	Germany	roots	-	https://genome.jgi.doe.gov/Chame1	5315113	2	16	33768356	Ascomycetes	Sordariomycetes	Sordariales
Copph3	41 mycobiota members	Coprinopsis sp. MPI-PUGE-AT-0042	Mycobiota members	Saprotroph (genus)	Saprotroph (genus)	Arabidopsis thaliana	Germany	roots	-	https://genome.jgi.doe.gov/Copph3	607084	54	486	121013029	Basidiomycetes	Agaricomycetes	Agaricales
Cylol1	41 mycobiota members	Cylindrocarpon olidum MPI-CAGE-CH-0241	Mycobiota members			Cardamine hirsuta	Germany	roots	-	https://genome.jgi.doe.gov/Cylol1	1151534	12	227	52862545	Ascomycetes	Sordariomycetes	Hypocreales
Daces1	41 mycobiota members	Dactylonectria estremocensis MPI-CAGE-AT-0021	Mycobiota members			Arabidopsis thaliana	Germany	roots	-	https://genome.jgi.doe.gov/Daces1	1530580	12	115	64663708	Ascomycetes	Sordariomycetes	Hypocreales
Dacma1	41 mycobiota members	Dactylonectria macrodidyma MPI-CAGE-AT-0147	Mycobiota members			Arabidopsis thaliana	Germany	roots	-	https://genome.jgi.doe.gov/Dacma1	2130175	10	87	77328613	Ascomycetes	Sordariomycetes	Hypocreales
Denna1	41 mycobiota members	Dendryphion nanum MPI-CAGE-CH-0243	Mycobiota members			Cardamine hirsuta	Germany	roots	-	https://genome.jgi.doe.gov/Denna1	1909262	8	59	41131413	Ascomycetes	Dothideomycetes	Pleosporales
Fusco1	41 mycobiota members	Fusarium sp. MPI-SDFR-AT-0072	Mycobiota members	Endophyte-Plant Pathogen- Saprotroph (genus)	Pathotroph-Saprotroph-Symbiotroph (genus)	Arabidopsis thaliana	France	roots	-	https://genome.jgi.doe.gov/Fusco1	4717126	5	19	48370669	Ascomycetes	Sordariomycetes	Hypocreales
Fuseq1	41 mycobiota members	Fusarium sp. MPI-CAGE-AA-0113	Mycobiota members	Endophyte-Plant Pathogen- Saprotroph (genus)	Pathotroph-Saprotroph-Symbiotroph (genus)	Arabis alpina	Germany	roots	-	https://genome.jgi.doe.gov/Fuseq1	5434111	3	15	40328194	Ascomycetes	Sordariomycetes	Hypocreales
Fusoxy1	41 mycobiota members	Fusarium oxysporum MPI-SDFR-AT-0094	Mycobiota members	Endophyte-Plant Pathogen- Saprotroph	Pathotroph-Saprotroph-Symbiotroph	Arabidopsis thaliana	France	roots	-	https://genome.jgi.doe.gov/Fusoxy1	1619373	11	128	52242347	Ascomycetes	Sordariomycetes	Hypocreales
Fusoxys1	41 mycobiota members	Fusarium oxysporum MPI-CAGE-CH-0212	Mycobiota members	Endophyte-Plant Pathogen- Saprotroph	Pathotroph-Saprotroph-Symbiotroph	Cardamine hirsuta	Germany	roots	-	https://genome.jgi.doe.gov/Fusoxys1	4810307	5	66	55719217	Ascomycetes	Sordariomycetes	Hypocreales
Fusre1	41 mycobiota members	Fusarium redolens MPI-CAGE-AT-0023	Mycobiota members	Endophyte-Plant Pathogen- Saprotroph (genus)	Pathotroph-Saprotroph-Symbiotroph (genus)	Arabidopsis thaliana	Germany	roots	-	https://genome.jgi.doe.gov/Fusre1	1971302	9	74	52563400	Ascomycetes	Sordariomycetes	Hypocreales
Fusso1	41 mycobiota members	Fusarium solani MPI-SDFR-AT-0091	Mycobiota members	Animal Pathogen-Endophyte-Plant Pathogen-Wood Saprotroph	Pathotroph-Saprotroph-Symbiotroph	Arabidopsis thaliana	France	roots	-	https://genome.jgi.doe.gov/Fusso1	2221287	9	74	52932111	Ascomycetes	Sordariomycetes	Hypocreales
Fustr1	41 mycobiota members	Fusarium tricinctum MPI-SDFR-AT-0068	Mycobiota members	Endophyte-Plant Pathogen- Saprotroph (genus)	Pathotroph-Saprotroph-Symbiotroph (genus)	Arabidopsis thaliana	France	roots	-	https://genome.jgi.doe.gov/Fustr1	5209653	4	21	43693088	Ascomycetes	Sordariomycetes	Hypocreales
Fustri1	41 mycobiota members	Fusarium tricinctum MPI-SDFR-AT-0044	Mycobiota members	Endophyte-Plant Pathogen- Saprotroph (genus)	Pathotroph-Saprotroph-Symbiotroph (genus)	Arabidopsis thaliana	France	roots	-	https://genome.jgi.doe.gov/Fustri1	4676257	4	13	42232206	Ascomycetes	Sordariomycetes	Hypocreales
Fusven1	41 mycobiota members	Fusarium venenatum MPI-CAGE-CH-0201	Mycobiota members	Endophyte-Plant Pathogen- Saprotroph (genus)	Pathotroph-Saprotroph-Symbiotroph (genus)	Cardamine hirsuta	Germany	roots	-	https://genome.jgi.doe.gov/Fusven1	9116532	2	9	37452605	Ascomycetes	Sordariomycetes	Hypocreales
Ilyeu1	41 mycobiota members	Ilyonectria europaea MPI-CAGE-AT-0026	Mycobiota members	Endophyte-Plant Pathogen (genus)	Pathotroph-Symbiotroph (genus)	Arabidopsis thaliana	Germany	roots	-	https://genome.jgi.doe.gov/Ilyeu1	2311083	10	81	62828295	Ascomycetes	Sordariomycetes	Hypocreales
Lepor2	41 mycobiota members	Leptodontidium sp. MPI-SDFR-AT-0119	Mycobiota members			Arabidopsis thaliana	France	roots	-	https://genome.jgi.doe.gov/Lepor2	2683090	10	70	77016911	Ascomycetes	Leotiomycetes	Helotiales
Macpha1	41 mycobiota members	Macrophomina phaseolina MPI-SDFR-AT-0080	Mycobiota members	Endophyte-Plant Pathogen	Pathotroph-Symbiotroph	Arabidopsis thaliana	France	roots	-	https://genome.jgi.doe.gov/Macpha1	882737	17	184	53641247	Ascomycetes	Dothideomycetes	Botryosphaeriales
Mictri1	41 mycobiota members	Microdochium trichocladiopsis MPI-CAGE-CH-0230	Mycobiota members	Plant pathogen (genus)	Pathotroph (genus)	Cardamine hirsuta	Germany	roots	-	https://genome.jgi.doe.gov/Mictri1	3459864	6	26	49282715	Ascomycetes	Sordariomycetes	Xylariales
Morel_U14_1	41 mycobiota members	Mortierella elongata MPI-CAGE-AA-0104	Mycobiota members	Saprotroph (genus)	Saprotroph (genus)	Arabis alpina	Germany	roots	-	https://genome.jgi.doe.gov/Morel_U14_1	1935744	10	79	50910406	Mucoromycetes	Mortierellomycetes	Mortierellales
Neora1	41 mycobiota members	Ilyonectria sp. MPI-CAGE-AT-0134	Mycobiota members	Plant pathogen (genus)	Pathotroph (genus)	Arabidopsis thaliana	Germany	roots	-	https://genome.jgi.doe.gov/Neora1	3233198	9	82	71715727	Ascomycetes	Sordariomycetes	Hypocreales
Olipa1	41 mycobiota members	Auriculariales sp. MPI-PUGE-AT-0066	Mycobiota members			Arabidopsis thaliana	Germany	roots	-	https://genome.jgi.doe.gov/Olipa1	223987	45	919	47727729	Basidiomycetes	Agaricomycetes	Auriculariales
Parch1	41 mycobiota members	Paraphoma chrysanthemicola MPI-GEGE-AT-0034	Mycobiota members			Arabidopsis thaliana	Germany	roots	-	https://genome.jgi.doe.gov/Parch1	1781809	9	34	40663325	Ascomycetes	Dothideomycetes	Pleosporales
Parchr1	41 mycobiota members	Paraphoma chrysanthemicola MPI-SDFR-AT-0120	Mycobiota members			Arabidopsis thaliana	France	roots	-	https://genome.jgi.doe.gov/Parchr1	1414624	10	48	40162222	Ascomycetes	Dothideomycetes	Pleosporales
Phapo1	41 mycobiota members	Phaeosphaeria sp. MPI-PUGE-AT-0046c	Mycobiota members			Arabidopsis thaliana	Germany	roots	-	https://genome.jgi.doe.gov/Phapo1	1632279	9	26	34077024	Ascomycetes	Dothideomycetes	Pleosporales
Phimu1	41 mycobiota members	Leotiomycetes sp. MPI-SDFR-AT-0126	Mycobiota members			Arabidopsis thaliana	France	roots	-	https://genome.jgi.doe.gov/Phimu1	2831433	8	43	54044039	Ascomycetes	Leotiomycetes	incertae sedis
Plecuc1	41 mycobiota members	Plectosphaerella cucumerina MPI-CAGE-AT-0016	Mycobiota members			Arabidopsis thaliana	Germany	roots	-	https://genome.jgi.doe.gov/Plecuc1	6487456	3	11	36520717	Ascomycetes	Sordariomycetes	Glomerellales
Plecucu1	41 mycobiota members	Plectosphaerella plurivora MPI-SDFR-AT-0117	Mycobiota members			Arabidopsis thaliana	France	roots	-	https://genome.jgi.doe.gov/Plecucu1	1038577	12	97	35930556	Ascomycetes	Sordariomycetes	Glomerellales
Pyrly1	41 mycobiota members	Pyrenochaeta sp. MPI-SDFR-AT-0127	Mycobiota members	Plant Pathogen	Pathotroph	Arabidopsis thaliana	France	roots	-	https://genome.jgi.doe.gov/Pyrly1	541518	23	241	40265766	Ascomycetes	Dothideomycetes	Pleosporales
Rhesp1	41 mycobiota members	Rhexocercosporidium sp. MPI-PUGE-AT-0058	Mycobiota members			Arabidopsis thaliana	Germany	roots	-	https://genome.jgi.doe.gov/Rhesp1	2439245	10	63	62745254	Ascomycetes	Leotiomycetes	Helotiales
Sorhu1	41 mycobiota members	Sordaria sp. MPI-SDFR-AT-0083	Mycobiota members	Dung Saprotroph-Wood Saprotroph (Genus)	Saprotroph (genus)	Arabidopsis thaliana	France	roots	-	https://genome.jgi.doe.gov/Sorhu1	3213278	4	24	39449547	Ascomycetes	Sordariomycetes	Sordariales
Stael1	41 mycobiota members	Stachybotrys elegans MPI-CAGE-CH-0235	Mycobiota members			Cardamine hirsuta	Germany	roots	-	https://genome.jgi.doe.gov/Stael1	2151684	7	73	43467584	Ascomycetes	Sordariomycetes	Hypocreales
Thacu1	41 mycobiota members	Rhizoctonia solani MPI-SDFR-AT-0096	Mycobiota members	Endophyte-Plant Pathogen	Pathotroph-Symbiotroph	Arabidopsis thaliana	France	roots	-	https://genome.jgi.doe.gov/Thacu1	1415564	11	343	45795111	Basidiomycetes	Agaricomycetes	Cantharellales
Truan1	41 mycobiota members	Truncatella angustata MPI-SDFR-AT-0073	Mycobiota members			Arabidopsis thaliana	France	roots	-	https://genome.jgi.doe.gov/Truan1	3952510	4	17	47102642	Ascomycetes	Sordariomycetes	Xylariales
Verdah1	41 mycobiota members	Verticillium dahliae MPI-CAGE-AT-0001	Mycobiota members	Plant Pathogen	Pathotroph	Arabidopsis thaliana	Germany	roots	-	https://genome.jgi.doe.gov/Verdah1	1579530	10	186	40173071	Ascomycetes	Sordariomycetes	Glomerellales
Zalva1	41 mycobiota members	Halenospora varia MPI-CAGE-AT-0135	Mycobiota members			Arabidopsis thaliana	Germany	roots	-	https://genome.jgi.doe.gov/Zalva1	1676298	13	108	55609683	Ascomycetes	Leotiomycetes	Helotiales
Agabi_varbur_1	79 published fungal genomes	Agaricus bisporus var. burnettii JB137-S8	Saprotroph	Soil saprotroph (genus)	Saprotroph (genus)		USA	soil	23045686	https://genome.jgi.doe.gov/Agabi_varbur_1	1225131	8	2016	32614401	Basidiomycetes	Agaricomycetes	Agaricales
Altal1	79 published fungal genomes	Alternaria alternata SRC1lrK2f	Saprotroph	Animal Pathogen-Endophyte-Plant Pathogen-Wood Saprotroph (genus)	Pathotroph-Saprotroph-Symbiotroph (genus)		USA	passive coal mine drainage treatment systems	27434633	https://genome.jgi.doe.gov/Altal1	1097884	12	79	32990834	Ascomycetes	Dothideomycetes	Pleosporales
Altbr1	79 published fungal genomes	Alternaria brassicicola	Pathogen	Plant pathogen	Pathotroph	Brassica		leaf	23236275	https://genome.jgi.doe.gov/Altbr1	2486070	6	838	31974449	Ascomycetes	Dothideomycetes	Pleosporales
Amamu1	79 published fungal genomes	Amanita muscaria Koide	Ectomycorrhiza	Ectomycorrhizal	Symbiotroph			roots	25706625	http://genome.jgi.doe.gov/Amamu1	168151	54	1101	40699759	Basidiomycetes	Agaricomycetes	Agaricales
Armost1	79 published fungal genomes	Armillaria solidipes 28-4	Pathogen	Plant Pathogen-Wood Saprotroph	Pathotroph-Saprotroph (genus)	Pinus		roots	29085064	https://genome.jgi.doe.gov/Armost1	715667	21	229	58009494	Basidiomycetes	Agaricomycetes	Agaricales
Ascsa1	79 published fungal genomes	Ascocoryne sarcoides NRRL50072	Saprotroph			Eucryphia cordifolia	Chile		22396667	http://genome.jgi.doe.gov/Ascsa1	395555	27	219	34170264	Ascomycetes	Leotiomycetes	Helotiales
Aspcam1	79 published fungal genomes	Aspergillus campestris IBT 28561	Saprotroph	Plant/animal pathogen-Saprotroph (genus)	Pathotroph-Saprotroph (genus)		USA	soil	29317534	https://genome.jgi.doe.gov/Aspcam1	1703432	6	62	28257496	Ascomycetes	Eurotiomycetes	Eurotiales
Aspnov1	79 published fungal genomes	Aspergillus novofumigatus IBT 16806	Saprotroph	Plant/animal pathogen-Saprotroph (genus)	Pathotroph-Saprotroph (genus)		USA	soil	29317534	https://genome.jgi.doe.gov/Aspnov1	3768347	4	62	32440129	Ascomycetes	Eurotiomycetes	Eurotiales
Aspoch1	79 published fungal genomes	Aspergillus ochraceoroseus IBT 24754	Saprotroph	Plant/animal pathogen-Saprotroph (genus)	Pathotroph-Saprotroph (genus)		Ivory Coast	soil	29317534	https://genome.jgi.doe.gov/Aspoch1	2489623	4	34	27718211	Ascomycetes	Eurotiomycetes	Eurotiales
Asptaic1	79 published fungal genomes	Aspergillus taichungensis IBT 19404	Saprotroph	Plant/animal pathogen-Saprotroph (genus)	Pathotroph-Saprotroph (genus)		Taiwan	soil	29317534	https://genome.jgi.doe.gov/Asptaic1	207690	47	310	27121736	Ascomycetes	Eurotiomycetes	Eurotiales
Bauco1	79 published fungal genomes	Baudoinia compniacensis UAMH 10762 (4089826)							23236275	http://genome.jgi.doe.gov/Bauco1	1300637	7	19	21876451	Ascomycetes	Dothideomycetes	Capnodiales
Botbo1	79 published fungal genomes	Botryobasidium botryosum						wood	24958869	http://genome.jgi.doe.gov/Botbo1	444941	28	334	46674321	Basidiomycetes	Agaricomycetes	Cantharellales
Botci1	79 published fungal genomes	Botrytis cinerea	Pathogen	Plant pathogen	Saprotroph				23104368 21876677	https://genome.jgi.doe.gov/Botci1	257700	50	588	42663021	Ascomycetes	Leotiomycetes	Helotiales
Cadsp1	79 published fungal genomes	Cadophora sp. DSE1049	Endophyte	Endophyte	Symbiotroph	Salix rosmarinifolia	Hungaria	roots	29679020	https://genome.jgi.doe.gov/Cadsp1	236282	71	1193	70459101	Ascomycetes	Leotiomycetes	Helotiales
Cenge3	79 published fungal genomes	Cenococcum geophilum 1.58	Ectomycorrhiza	Ectomycorrhizal (genus)	Symbiotroph (genus)	Populus	Switzerland	roots	27601008	https://genome.jgi.doe.gov/Cenge3	2235929	26	268	177557160	Ascomycetes	Dothideomycetes	incertae sedis
Chagl_1	79 published fungal genomes	Chaetomium globosum	Saprotroph	Dung Saprotroph-Endophyte-Wood Saprotroph (genus)	Pathotroph-Saprotroph-Symbiotroph (genus)			soil	21964414	https://genome.jgi.doe.gov/Chagl_1	4721439	4	37	34886939	Ascomycetes	Sordariomycetes	Sordariales
Chalo1	79 published fungal genomes	Chalara longipes BDJ	Saprotroph	Endophyte-Undefined Saprotroph (genus)	Endophyte-Undefined Saprotroph (genus)			soil	31760680	https://genome.jgi.doe.gov/Chalo1	2686473	9	54	52432785	Ascomycetes	Leotiomycetes	Helotiales
Cocsa1	79 published fungal genomes	Cochliobolus sativus ND90Pr	Pathogen			Hordeum vulgare		roots	23236275 23357949	https://genome.jgi.doe.gov/Cocsa1	1789485	7	157	34417436	Ascomycetes	Dothideomycetes	Pleosporales
Cocvi1	79 published fungal genomes	Cochliobolus victoriae FI3	Pathogen			Avena sativa			23357949	https://genome.jgi.doe.gov/Cocvi1	231353	47	676	32829575	Ascomycetes	Dothideomycetes	Pleosporales
Colch1	79 published fungal genomes	Colletotrichum chlorophyti NTL11	Pathogen	Endophyte-Plant Pathogen (genus)	Pathotroph-Symbiotroph (genus)	Solanum lycopersicum		leaf	28280027	https://genome.jgi.doe.gov/Colch1	644295	26	558	52387045	Ascomycetes	Sordariomycetes	Glomerellales
Colhig2	79 published fungal genomes	Colletotrichum higginsianum IMI 349063	Pathogen	Plant pathogen	Pathotroph	Brassica campestris		leaf	27540062 22885923	https://genome.jgi.doe.gov/Colhig2	5201688	5	25	50716103	Ascomycetes	Sordariomycetes	Glomerellales
Colto1	79 published fungal genomes	Colletotrichum tofieldiae 0861	Endophyte	Endophyte-Plant Pathogen (genus)	Pathotroph-Symbiotroph (genus)	Arabidopsis thaliana	Spain	roots	27150427	https://genome.jgi.doe.gov/Colto1	209340	73	1046	52836184	Ascomycetes	Sordariomycetes	Glomerellales
Copci1	79 published fungal genomes	Coprinopsis cinerea	Saprotroph	Saprotroph	Saprotroph		Japan		20547848	http://genome.jgi.doe.gov/Copci1	3468139	5	94	36294355	Basidiomycetes	Agaricomycetes	Agaricales
Corca1	79 published fungal genomes	Corynespora cassiicola CCP	Pathogen			Ficus elastica			29551995	https://genome.jgi.doe.gov/Corca1	2505719	8	244	44846156	Ascomycetes	Dothideomycetes	Pleosporales
DalEC12_1	79 published fungal genomes	Daldinia eschscholzii EC12	Endophyte	Saprotroph (genus)	Saprotroph (genus)	Myroxylon balsamum	Ecuador	roots	28078400	https://genome.jgi.doe.gov/DalEC12_1	888941	14	398	37551009	Ascomycetes	Sordariomycetes	Xylariales
Dipse1	79 published fungal genomes	Diplodia seriata DS831	Pathogen			Vitis vinifera	USA	leaf	26084502	https://genome.jgi.doe.gov/Dipse1	304159	39	694	37120944	Ascomycetes	Dothideomycetes	Botryosphaeriales
Falor1	79 published fungal genomes	Harpophora oryzae	Endophyte			Oryza granulata	China	roots	25048173	https://www.ncbi.nlm.nih.gov/bioproject/PRJNA252809	755317	16	247	50779446	Ascomycetes	Sordariomycetes	Magnaporthales
Fusfu1	79 published fungal genomes	Fusarium fujikuroi IMI 58289	Pathogen	Endophyte-Plant Pathogen- Saprotroph (genus)	Pathotroph-Saprotroph-Symbiotroph (genus)	Oryza		leaf	23825955	https://genome.jgi.doe.gov/Fusfu1	4234805	5	12	43832314	Ascomycetes	Sordariomycetes	Hypocreales
Fusgr1	79 published fungal genomes	Fusarium graminearum	Pathogen	Endophyte-Plant Pathogen- Saprotroph (genus)	Pathotroph-Saprotroph-Symbiotroph (genus)	Triticum	USA	wheat kernel	17823352	https://genome.jgi.doe.gov/Fusgr1	5350016	3	31	36446046	Ascomycetes	Sordariomycetes	Hypocreales
Fusox2	79 published fungal genomes	Fusarium oxysporum f. sp. Lycopersici 4287	Pathogen	Endophyte-Plant Pathogen- Saprotroph	Pathotroph-Saprotroph-Symbiotroph	Solanum lycopersicum		roots	20237561	https://genome.jgi.doe.gov/Fusox2	1976106	11	114	61357934	Ascomycetes	Sordariomycetes	Hypocreales
Fusve2	79 published fungal genomes	Fusarium verticillioides 7600 v2	Pathogen	Endophyte-Plant Pathogen- Saprotroph (genus)	Pathotroph-Saprotroph-Symbiotroph (genus)	Zea mays			20237561 17823352	https://genome.jgi.doe.gov/Fusve2	1959799	8	36	41776161	Ascomycetes	Sordariomycetes	Hypocreales
Galma1	79 published fungal genomes	Galerina marginata	Saprotroph	Saprotroph	Saprotroph			wood	24958869	http://genome.jgi.doe.gov/Galma1	1219514	15	414	59418196	Basidiomycetes	Agaricomycetes	Agaricales
Gyman1	79 published fungal genomes	Gymnopus androsaceus JB14	Saprotroph			Pinus		soil	31760680	https://genome.jgi.doe.gov/Gyman1	171611	144	2516	89149538	Basidiomycetes	Agaricomycetes	Agaricales
Hebcy2	79 published fungal genomes	Hebeloma cylindrosporum h7	Ectomycorrhiza	Ectomycorrhizal (Genus)	Symbiotroph	Pinus pinaster	Europe	roots	25706625 26171947 28076886	https://genome.jgi.doe.gov/Hebcy2	1068939	12	176	38226047	Basidiomycetes	Agaricomycetes	Agaricales
Helo229	79 published fungal genomes	Helotiales F229	Endophyte			Arabis alpina	France	roots	28973917	https://www.ncbi.nlm.nih.gov/bioproject/PRJNA378526	5971555	7	39	85086475	Ascomycetes	Leotiomycetes	Helotiales
Hetan2	79 published fungal genomes	Heterobasidion annosum	Pathogen			Populus			22463738	https://genome.jgi.doe.gov/Hetan2	2572835	6	15	33649967	Basidiomycetes	Agaricomycetes	Boletales
Lacbi2	79 published fungal genomes	Laccaria bicolor	Ectomycorrhiza	Ectomycorrhizal (genus)	Symbiotroph (genus)	Douglas fir		roots	18322534	https://genome.jgi.doe.gov/Lacbi2	4309560	5	55	60707050	Basidiomycetes	Agaricomycetes	Agaricales
Lepmu1	79 published fungal genomes	Leptosphaeria maculans	Pathogen			Braccica napus		leaf	21326234	https://genome.jgi.doe.gov/Lepmu1	1769547	10	41	44892605	Ascomycetes	Dothideomycetes	Pleosporales
Lobtra1	79 published fungal genomes	Lobosporangium transversale NRRL 3116	Saprotroph				USA	soil	28481340	https://genome.jgi.doe.gov/Lobtra1	672590	22	138	42768949	Mucoromycetes	Mortierellomycetes	Mortierellales
Macph1	79 published fungal genomes	Macrophomina phaseolina MS6	Pathogen	Endophyte-Plant Pathogen	Pathotroph-Symbiotroph	Corchorus	Bangladesh		22992219	https://genome.jgi.doe.gov/Macph1	150180	91	1506	48882845	Ascomycetes	Dothideomycetes	Botryosphaeriales
Maggr1	79 published fungal genomes	Magnaporthe grisea	Pathogen			Oryza		leaf	15846337	https://genome.jgi.doe.gov/Maggr1	2890137	6	30	41695457	Ascomycetes	Sordariomycetes	Magnaporthales
Melbi2	79 published fungal genomes	Meliniomyces bicolor E	Ectomycorrhiza	Ectomycorrhizal-Endophyte-Ericoid Mycorrhizal-Litter Saprotroph-Orchid Mycorrhizal	Saprotroph-Symbiotroph	Pinus	Scotland	roots	29315638	https://genome.jgi.doe.gov/Melbi2	1976469	14	206	82384847	Ascomycetes	Leotiomycetes	Helotiales
Melva1	79 published fungal genomes	Meliniomyces variabilis F	Ericoid mycorrhiza	Ectomycorrhizal-Endophyte-Ericoid Mycorrhizal-Litter Saprotroph-Orchid Mycorrhizal	Saprotroph-Symbiotroph (genus)	Vaccinium vitis-idaea	Scotland	roots	29315638	https://genome.jgi.doe.gov/Melva1	2140165	11	93	55857776	Ascomycetes	Leotiomycetes	Helotiales
Micbo1	79 published fungal genomes	Microdochium bolleyi J235TASD1	Endophyte	Plant pathogen	Pathotroph	Ammophila breviligulata	USA	roots	27125481	https://genome.jgi.doe.gov/Micbo1	1332594	6	173	38835037	Ascomycetes	Sordariomycetes	Xylariales
Morco1	79 published fungal genomes	Morchella importuna CCBAS932	Ectomycorrhiza	Saprotroph (genus)	Saprotroph (genus)	Picea	USA	roots	30420746	https://genome.jgi.doe.gov/Morco1	597558	29	540	48213273	Ascomycetes	Pezizomycetes	Pezizales
Morel2	79 published fungal genomes	Mortierella elongata AG-77	Saprotroph	Saprotroph (genus)	Saprotroph (genus)		USA	soil	28076891	https://genome.jgi.doe.gov/Morel2	517143	31	473	49863165	Mucoromycetes	Mortierellomycetes	Mortierellales
Mycfi2	79 published fungal genomes	Pseudocercospora (Mycosphaerella) fijiensis	Pathogen	Plant pathogen	Pathotroph	Musa acuminata	Cameroon	leaf	27512984	https://genome.jgi.doe.gov/Mycfi2	5901819	5	56	74141167	Ascomycetes	Dothideomycetes	Capnodiales
Neodi1	79 published fungal genomes	Neonectria ditissima R09/05	Pathogen	Plant pathogen (genus)	Pathotroph (genus)	Malus domestica	United Kingdom		26586869	https://genome.jgi.doe.gov/Neodi1	153409	95	677	45719213	Ascomycetes	Sordariomycetes	Hypocreales
Neucr2	79 published fungal genomes	Neurospora crassa OR74A	Saprotroph						12712197	http://genome.jgi.doe.gov/Neucr2	6000761	3	20	41037538	Ascomycetes	Sordariomycetes	Sordariales
Oidma1	79 published fungal genomes	Oidiodendron maius Zn	Ericoid mycorrhiza	Ericoid mycorrhiza (genus)	Pathotroph-Symbiotroph (genus)	Sphagnum		roots	25706625 29315638	https://genome.jgi.doe.gov/Oidma1	1952282	8	100	46426256	Ascomycetes	Leotiomycetes	incertae sedis
Paxin1	79 published fungal genomes	Paxillus involutus ATCC 200175	Ectomycorrhiza	Ectomycorrhizal	Symbiotroph	Populus		roots	25706625	http://genome.jgi.doe.gov/Paxin1	381094	29	2681	58301126	Basidiomycetes	Agaricomycetes	Atheliales
Pensub1	79 published fungal genomes	Penicillium subrubescens FBCC1632 / CBS132785	Saprotroph	Plant pathogen-Endophyte (genus)	Pathotroph-Symbiotroph (genus)		Finland	soil	28216099	https://genome.jgi.doe.gov/Pensub1	322902	36	776	39803164	Ascomycetes	Eurotiomycetes	Eurotiales
Perma1	79 published fungal genomes	Periconia macrospinosa DSE2036	Endophyte			Festuca vaginata	Hungaria	roots	29679020	https://genome.jgi.doe.gov/Perma1	140954	101	1566	54992973	Ascomycetes	Dothideomycetes	Pleosporales
Phisc1	79 published fungal genomes	Phialocephala scopiformis 5WS22E1	Endophyte	Endophyte-Ericoid Mycorrhiza (genus)	Pathotroph-Symbiotroph (genus)	Picea glauca	Canada	leaf	26950333	https://genome.jgi.doe.gov/Phisc1	1331786	15	71	48876257	Ascomycetes	Leotiomycetes	Helotiales
Pilcr1	79 published fungal genomes	Piloderma croceum F 1598	Ectomycorrhiza	Ectomycorrhizal (genus)	Symbiotroph (genus)	conifer/hardwood species	Sweden	roots	25706625	https://genome.jgi.doe.gov/Pilcr1	529349	33	715	59326866	Basidiomycetes	Agaricomycetes	Atheliales
Pirin1	79 published fungal genomes	Piriformospora indica DSM 11827	Endophyte			Arabidopsis thaliana	Germany	roots	22022265	https://genome.jgi.doe.gov/Pirin1	51544	133	1884	24979981	Basidiomycetes	Agaricomycetes	Sebacinales
Pismi1	79 published fungal genomes	Pisolithus microcarpus 441	Ectomycorrhiza	Ectomycorrhizal (genus)	Symbiotroph (genus)	Pinus		roots	25706625	https://genome.jgi.doe.gov/Pismi1	151941	89	1064	53027657	Basidiomycetes	Agaricomycetes	Boletales
PleosPC15_1	79 published fungal genomes	Pleurotus ostreatus PC15	Saprotroph	Endophyte-Plant Pathogen-Wood Saprotroph	Pathotroph-Saprotroph				24958869 27294409 27117896	https://genome.jgi.doe.gov/PleosPC15_1	3260967	5	19	34335742	Basidiomycetes	Agaricomycetes	Agaricales
Pyrsp1	79 published fungal genomes	Pyrenochaeta sp. DS3sAY3a	Saprotroph	Plant Pathogen-Saprotroph (genus)	Pathotroph-Saprotroph (genus)		USA	passive coal mine drainage treatment systems	27434633	https://genome.jgi.doe.gov/Pyrsp1	1273050	10	69	38501010	Ascomycetes	Dothideomycetes	Pleosporales
Pyrtr1	79 published fungal genomes	Pyrenophora tritici-repentis	Pathogen			Triticum	USA		23316438	https://genome.jgi.doe.gov/Pyrtr1	1986450	6	47	37840464	Ascomycetes	Dothideomycetes	Pleosporales
Rhier1	79 published fungal genomes	Rhizoscyphus ericae UAMH 7357	Ericoid mycorrhiza			Calluna vulgaris	Scotland	roots	29315638	https://genome.jgi.doe.gov/Rhier1	700593	26	267	57408471	Ascomycetes	Leotiomycetes	Helotiales
Schco1	79 published fungal genomes	Schizophyllum commune	Saprotroph	Animal Pathogen-Endophyte-Wood Saprotroph	Pathotroph-Saprotroph (genus)				20622885	https://genome.jgi.doe.gov/Schco1	2548518	5	36	38482026	Basidiomycetes	Agaricomycetes	Agaricales
Sclci1	79 published fungal genomes	Scleroderma citrinum Foug A	Ectomycorrhiza	Ectomycorrhizal (genus)	Symbiotroph (genus)	Populus		roots	25706625	http://genome.jgi.doe.gov/Sclci1	242638	63	938	56144862	Basidiomycetes	Agaricomycetes	Boletales
Sclsc1	79 published fungal genomes	Sclerotinia sclerotiorum	Pathogen	Plant pathogen	Pathotroph				21876677	https://genome.jgi.doe.gov/Sclsc1	1547569	9	37	38330212	Ascomycetes	Leotiomycetes	Helotiales
Sebve1	79 published fungal genomes	Sebacina vermifera MAFF 305830	Orchid mycorrhiza	Ectomycorrhizal-Orchid Mycorrhizal-Root Associated Biotroph (Genus)	Symbiotroph (genus)	Arabidopsis thaliana	Australia	roots	25706625	https://genome.jgi.doe.gov/Sebve1	319304	29	546	38094242	Basidiomycetes	Agaricomycetes	Sebacinales
Sodal1	79 published fungal genomes	Sodiomyces alkalinus	Saprotroph					soil	30368956	https://genome.jgi.doe.gov/Sodal1	3516526	4	29	43450096	Ascomycetes	Sordariomycetes	Glomerellales
Spoth2	79 published fungal genomes	Myceliophthora thermophila (Sporotrichum thermophile)	Saprotroph						21964414	http://genome.jgi.doe.gov/Spoth2	5062665	3	7	38744216	Ascomycetes	Sordariomycetes	Sordariales
Stano2	79 published fungal genomes	Stagonospora nodorum SN15	Pathogen			Triticum aestivum	Australia		18024570	https://genome.jgi.doe.gov/Stano2	1045363	13	108	37213987	Ascomycetes	Dothideomycetes	Pleosporales
Stely1	79 published fungal genomes	Stemphylium lycopersici CIDEFI-216	Pathogen	Plant pathogen	Pathotroph	Solanum lycopersicum	Argentina	leaf	26404600	https://genome.jgi.doe.gov/Stely1	498048	21	414	35173254	Ascomycetes	Dothideomycetes	Pleosporales
Thite2	79 published fungal genomes	Thielavia terrestris	Saprotroph	Endophyte	Symbiotroph				21964414	http://genome.jgi.doe.gov/Thite2	9477512	2	6	36912256	Ascomycetes	Sordariomycetes	Sordariales
Trave1	79 published fungal genomes	Trametes versicolor	Saprotroph					dead wood	22745431	https://genome.jgi.doe.gov/Trave1	2877891	7	283	44794008	Basidiomycetes	Agaricomycetes	Boletales
Triat2	79 published fungal genomes	Trichoderma atroviride	Saprotroph	Endophyte-Fungal Parasite-Plant/animal Pathogen (genus)	Pathotroph-Symbiotroph (genus)			soil	21501500	https://genome.jgi.doe.gov/Triat2	2007903	6	29	36143664	Ascomycetes	Sordariomycetes	Hypocreales
Trire2	79 published fungal genomes	Trichoderma reesei	Saprotroph	Endophyte-Fungal Parasite-Plant/animal Pathogen (genus)	Pathotroph-Symbiotroph (genus)				18454138	http://genome.jgi.doe.gov/Trire2	1219543	9	87	33454791	Ascomycetes	Sordariomycetes	Hypocreales
TriviGv29_8_2	79 published fungal genomes	Trichoderma virens Gv29-8	Saprotroph	Endophyte	Symbiotroph			soil	21501500	https://genome.jgi.doe.gov/TriviGv29_8_2	1836662	8	93	39022666	Ascomycetes	Sordariomycetes	Hypocreales
Tubae1	79 published fungal genomes	Tuber aestivum var. urcinatum	Ectomycorrhiza	Ectomycorrhizal (genus)	Symbiotroph (genus)	Quercus/Populus	France	roots	30420746	https://genome.jgi.doe.gov/Tubae1	439042	102	3244	144718305	Ascomycetes	Pezizomycetes	Pezizales
Tubma1	79 published fungal genomes	Tuber magnatum	Ectomycorrhiza	Ectomycorrhizal (genus)	Symbiotroph (genus)	Quercus/Populus	Italy	roots	30420746	https://genome.jgi.doe.gov/Tubma1	1810163	36	1283	192781443	Ascomycetes	Pezizomycetes	Pezizales
Tulca1	79 published fungal genomes	Tulasnella calospora AL13/4D	Orchid mycorrhiza	Endophyte	Symbiotroph	Orchidaceae		roots	25706625	https://genome.jgi.doe.gov/Tulca1	159819	113	1335	62392858	Basidiomycetes	Agaricomycetes	Cantharellales
Veral1	79 published fungal genomes	Verticillium alfalfae VaMs.102	Pathogen	Plant pathogen (genus)	Pathotroph (genus)	Medicago sativa	USA	leaf	21829347	https://genome.jgi.doe.gov/Veral1	2315232	6	26	32833495	Ascomycetes	Sordariomycetes	Glomerellales
Verda1	79 published fungal genomes	Verticillium dahliae VdLs.17	Pathogen	Plant Pathogen	Pathotroph	Lactuca sativa	USA	leaf	21829347	https://genome.jgi.doe.gov/Verda1	1273651	9	52	33828453	Ascomycetes	Sordariomycetes	Glomerellales
