## Supplementary Table 3a for "Genetic determinants of endophytism in the *Arabidopsis* root mycobiome"

# Supplementary Table 3a: Description of the 84 orthogroups segregating endophytes and mycobiota members from other fungi
# This table provides information regarding the 84 gene families that best segregate endophytes and mycobiota members from others, according to our SVM-RFE classifier (R2=0.8), including enrichment/depletion scores in the fungi of interest (Enrichment in EF+MyM), support vector coefficients in the classifier (SVM coefficients), representative sequence of the family, information about functional a…
#
Gene Family ID	Enrichment in EF+MyM	SVM coefficient	Representative Sequence	Curated Description	Curated Group	COG
OG0006564	0.196979119945213	0.08255358124654401	jgi|Parch1|269004|CE269003_1989	Complex 1 LYR protein	Other	NOG30025
OG0001302	0.145652788760816	-0.059551512890043	jgi|Parchr1|438450|e_gw1.5.997.1	PTS1-binding protein (Pex14p)	Other	KOG2385
OG0002549	0.14502523667086098	0.063299433949483	jgi|Dipse1|8510|rna8509	Serine racemase	Aminoacid metabolism	COG1171
OG0000423	0.13105778699048198	0.09529306358159499	jgi|Chagl_1|19710|CHGT_09886	FAD linked oxidase / Berberine(-like)	Other	COG0277
OG0006477	0.128528882878468	0.072155391205507	jgi|Fuseq1|142950|CE142949_2888	Naringenin-chalcone synthase	Other	COG3424
OG0007216	0.12758095046003398	0.120795228595612	jgi|Fusco1|582298|fgenesh1_kg.1_#_335_#_TRINITY_DN13302_c0_g2_i1	Ankyrin	Other	COG0666
OG0001775	0.125572004990139	0.069614454523242	jgi|Fusco1|562885|estExt_Genewise1Plus.C_9_t30249	Carbohydrate acetylesterase (CE12)	Cazyme	NOG47449
OG0000092	0.125115359929136	0.07026407126655	jgi|Chagl1|592124|fgenesh1_pm.3_#_1041	Lytic cellulose monooxygenase (AA9)	Cazyme	NOG273867
OG0005645	0.121992174398876	0.059713459591344	jgi|Lepor2|701515|MIX16754_267_86	Aromatic-L-amino-acid decarboxylase	Aminoacid metabolism	COG0076
OG0006678	0.12005649092027601	-0.072405878158743	jgi|Altro1|400155|fgenesh1_pg.3_#_885			KOG1446
OG0000214	0.115450594067608	0.12284905027321902	jgi|Pirin1|75864|mRNA_PIIN_05057	Endo-xylanase (GH10)	Cazyme	COG3693
OG0008775	0.11417900186133198	0.06644608294697402	jgi|Neora1|714788|fgenesh1_kg.7_#_1375_#_TRINITY_DN4131_c0_g1_i2			NOG57793
OG0006400	0.113769032634572	0.07393122229634701	jgi|Fusoxy1|541615|fgenesh1_pg.12_#_214	L-rhamnohydrolase (GH145)	Cazyme	NOG03325
OG0006436	0.11282074903699302	-0.059547555190431	jgi|Mycfi2|177329|Genemark.8341_g			NOG44457
OG0001553	0.11275408327268699	0.07597540649749099	jgi|Phapo1|263792|CE263791_599	Uncharacterised family UPF0311	Other	NOG60916
OG0006424	0.11252941550702698	0.069839715850104	jgi|Fustri1|564972|fgenesh1_kg.4_#_3161_#_TRINITY_DN8819_c1_g4_i1	LURP1-like domain	Other	NOG07143
OG0000779	0.11102284841650599	0.08449549689989301	jgi|Fusoxys1|699610|estExt_Genewise1.C_6_t50246	PhzC/PhzF-type epimerase	Other	COG0384
OG0006742	0.11047747767237599	-0.054325755837438	jgi|Stely1|4461|TW65_04845T0	GAR transformylase	Other	COG0299
OG0001814	0.110150639038506	-0.068321267403209	jgi|Sebve1|25954|gm1.7226_g	GCN5-related N-acetyltransferase	Other	COG0454
OG0001954	0.10982437343984	-0.065880127180674	jgi|Ilyeu1|633985|fgenesh1_pm.13_#_256	Fungal lipase-like domain	Other	NOG273432
OG0001412	0.10710814275071401	0.08848066040655	AB04386.1			COG3467
OG0007108	0.106717548102569	-0.05462909063809	jgi|Fusre1|653426|estExt_Genewise1Plus.C_19_t10345	D-arabinono-1,4-lactone oxidase	Other	COG0277
OG0004970	0.106203860452487	0.072912219954716	jgi|Tulca1|17134|gm1.689_g	C-type lectin	Other	KOG3655
OG0001646	0.10524176851174001	0.041981357485106	jgi|Truan1|692700|estExt_Genemark1.C_5_t20498
OG0007341	0.102849824388062	0.08769857597718698	jgi|Fusre1|576119|fgenesh1_kg.13_#_570_#_TRINITY_DN7525_c1_g1_i1	Poly(ADP-ribose) glycohydrolase	Other	COG1397
OG0007043	0.102611934305077	0.085639403524192	jgi|Stely1|1821|TW65_01716T0	Peptidase (M54), archaemetzincin	Peptidase	COG1913
OG0000102	0.101613032993815	0.051519283712535995	jgi|Copph3|1107050|e_gw1.29.205.1	Serine carboxypeptidase (S10)	Peptidase	COG2939
OG0001307	0.09983052455675301	-0.08693199455805	jgi|Chagl_1|18739|CHGT_08915	D-3-phosphoglycerate dehydrogenase	Other	COG0111
OG0000115	0.09787273120583401	-0.104180209929422	jgi|Neora1|557271|e_gw1.1.69.1	Rac GTPase-activating (BCR/ABR)	Other	KOG4269
OG0006694	0.09673614587065302	0.07910303498398	jgi|Altal1|563620|CE563619_597	Microtubule-associated protein (TAU)	Other	NOG240246
OG0004975	0.09598108033665899	-0.077301558802089	jgi|Fusox2|5824|FOXG_10361T0	Taurine dioxygenase (TauD/TfdA)	Other	NOG10835
OG0000397	0.094562994411342	-0.073339089697231	jgi|Colhig2|4842|CH63R_03634T0	Ca-transporting P-type ATPase	Transporter	COG0474
OG0007889	0.09193204460107401	0.045000236572066	jgi|Fusoxy1|328427|CE328426_561	CorA-like Mg2+ / Zn transporter (ZntB)	Transporter	NOG270680
OG0000406	0.09043718193865699	-0.061218198167233	jgi|Neora1|706685|fgenesh1_kg.4_#_328_#_TRINITY_DN1747_c0_g1_i1	Hydroxycinnamoyl transferase	Other	NOG47046
OG0001477	0.09027126028388001	0.09742299985840401	jgi|Altro1|375768|fgenesh1_kg.2_#_662_#_TRINITY_DN4124_c1_g1_i1	HCCA isomerase / GSTK1	Other	COG3917
OG0008312	0.089957099598263	-0.068351913894709	jgi|Fusco1|608332|fgenesh1_kg.6_#_3512_#_TRINITY_DN13727_c0_g1_i1	OMHMB-methyltransferase	Other	COG3865
OG0009253	0.089727968541477	0.033165312186176	jgi|Fustr1|478992|fgenesh1_kg.5_#_603_#_TRINITY_DN10645_c0_g1_i1			NOG131653
OG0000721	0.08966870010557801	0.072634071209666	jgi|Chagl1|592307|fgenesh1_pm.4_#_40	Carbohydrate esterase (CE1)	Cazyme	COG2303
OG0000048	0.08874999674623299	0.123095796450584	jgi|Maggr1|113151|MGG_04406T0	Ankyrin repeat	Other	COG0457
OG0001571	0.088635003206435	0.07978732039281401	jgi|Fusre1|600353|fgenesh1_pm.38_#_37	Monocarboxylate transporter	Transporter	KOG2504
OG0007192	0.087415494613136	0.0815078449888	jgi|Fusre1|543768|fgenesh1_pg.16_#_430			NOG249536
OG0001907	0.087202774760534	0.039666736837992995	jgi|Fusox2|26765|FOXG_06954T0			COG0514
OG0000186	0.084549668427059	-0.07091895883015	jgi|Corca1|502801|e_gw1.15.637.1	Amino-acid transporter	Transporter	COG0531
OG0008925	0.08315590345351	0.080999556547983	jgi|Lepor2|602364|fgenesh1_kg.7_#_591_#_TRINITY_DN2481_c0_g1_i1			NOG250865
OG0009152	0.08286675608826201	0.08918886582601	jgi|Fusox2|19978|FOXG_04001T0	Lipocalin	Other	NOG251990
OG0001772	0.082378676429489	0.057386396649423	jgi|Ascsa1|10497|10497_t	Endo/Xylo-glucanase (GH16)	Cazyme	NOG09316
OG0002550	0.08222755626056599	-0.08060997741103901	jgi|Colhig2|7378|CH63R_06170T0			NOG21727
OG0007870	0.08091807992239	0.077776727916441	jgi|Fusre1|510858|e_gw1.7.1932.1			NOG26833
OG0010784	0.080649636102088	0.05294524617598599	jgi|Verdah1|483812|MIX8561_810_99			NOG78523
OG0000335	0.08047304538132401	0.09074883965604401	jgi|Agabi_varbur_1|108188|estExt_fgenesh1_pg.C_120050	Neutral Zn metallopeptidase (M43B)	Peptidase	NOG26692
OG0009166	0.07953810041885401	0.07846257044644099	jgi|Fusoxys1|545890|CE545889_1242			KOG1216
OG0001643	0.079482966954992	-0.07232996889614	jgi|Fustri1|632725|MIX12228_4900_61			NOG237690
OG0000226	0.07869038823822701	-0.0657122445944	jgi|Fusoxys1|809819|fgenesh1_pm.5_#_57	Sugar/inositol transporter	Transporter	KOG0254
OG0010970	0.073117484549091	0.058920935628167	jgi|Fusve2|8278|FVEG_11939T0	ATPase, F0 complex, subunit A	Other	NOG05504
OG0010042	0.07142431753336799	-0.08162096643847999	jgi|Neora1|116897|CE116896_836	Rhamnogalacturonan lyase (PL11_2)	Cazyme	NOG257716
OG0012340	0.07069336448387599	0.052265550784856	jgi|Rhesp1|162144|CE162143_6519	Heterokaryon incompatibility	Other	NOG230566
OG0011803	0.070406881117216	0.06868048336408401	jgi|Botci1|15372|BC1T_11841	Serine proteinase inhibitor (KU)	Other	NOG48798
OG0008850	0.07021204020438901	0.12359067487784199	jgi|Colhig2|1455|CH63R_01455T0			NOG91130
OG0009207	0.068207749335617	0.039100551742655	jgi|Oidma1|61086|gm1.14416_g	Acyl-CoA synthetase	Other	COG0365
OG0007342	0.06684372859143001	0.07644391413095598	jgi|Trire2|110152|fgenesh5_pg.C_scaffold_19000037	bZIP transcription factor	Other	NOG55710
OG0009020	0.066813894944479	0.074880674096682	jgi|Cadsp1|512788|fgenesh1_kg.19_#_71_#_Locus6749v1rpkm13.08	Vesicle coat complex AP-3, ß subunit	Other	NOG42018
OG0007958	0.066327850037732	0.096484942756101	jgi|Verdah1|386752|estExt_Genewise1Plus.C_11_t20238	Ferric reductase / NAD(P)H oxidase	Other	KOG0039
OG0014230	0.06529002147427598	0.07826022023301801	jgi|Melbi2|264815|CE264814_326			COG0553
OG0004068	0.06479348050661	0.069468619058754	jgi|Sodal1|361601|gm1.7723_g	Dystroglycan	Other	NOG242152
OG0011820	0.06454825340808099	0.049869953907466	jgi|Ilyeu1|668188|gm1.4014_g	Dimeric alpha-beta barrel	Other	NOG80938
OG0011984	0.06370723636059901	0.08401255157262999	jgi|Altal1|1005824|fgenesh1_pg.4_#_19			NOG75866
OG0007539	0.06240627915761	0.046290984874645995	jgi|Colto1|10377|CT0861_10316T0	BTB/POZ fold domain	Other	NOG59710
OG0014245	0.06193988517675401	0.0694278190235	jgi|Chagl1|585769|fgenesh1_kg.7_#_867_#_TRINITY_DN11695_c0_g1_i1			NOG236889
OG0015833	0.060965777355566	0.080910844006095	jgi|Daces1|559493|fgenesh1_kg.15_#_644_#_TRINITY_DN8961_c2_g4_i1
OG0014978	0.058703499790944004	0.10727794029662802	jgi|Altalt1|482756|gm1.4490_g	F-box domain	Other
OG0014688	0.057980237082689005	0.09702287320863699	jgi|Cadsp1|597489|gm1.18190_g			NOG63248
OG0017622	0.057059740215745995	0.10506908690472198	jgi|Perma1|724010|estExt_fgenesh1_pg.C_80014
OG0017919	0.057059740215745995	0.082356223549634	jgi|Chagl1|603357|gm1.6560_g
OG0005282	-0.07139527350951201	-0.14451866801878302	jgi|Chagl_1|16249|CHGT_06425	Non-SMC (Nse4)	Other	COG5125
OG0005477	-0.083533531408169	-0.077090819160173	jgi|Melbi2|645875|fgenesh1_pm.126_#_137	Pinin/SDK/memA protein	Other	KOG3756
OG0001046	-0.09353795439600801	-0.072507614990908	jgi|Fusoxys1|811762|fgenesh1_pm.6_#_778	Folylpolyglutamate synthase	Other	COG0285
OG0007573	-0.10769136922682598	-0.087971828645767	jgi|Chagl_1|11718|CHGT_01894	1-Acyl DHAP reductase	Other	COG1028
OG0009675	-0.11282074903699302	0.059547555190431	jgi|Schco1|14238|fgenesh1_pm.C_scaffold_2000338			KOG4147
OG0009689	-0.11282074903699302	0.059547555190431	jgi|Thacu1|744946|MIX18554_1518_68	Folate-sensitive fragile site (Fra10Ac1)	Other	KOG1297
OG0000743	-0.134716071489588	-0.09753687196644999	jgi|Mycfi2|180146|Genemark.11158_g
OG0007009	-0.138051161303694	-0.100902689677129	jgi|Fusox2|3222|FOXG_08548T0	Translation elongation factor (EF1B)	Other	KOG0012
OG0001914	-0.178026229943498	-0.10352001982803699	jgi|Fusfu1|10175|FFUJ_08373m.01	RNA Recognizing Motif (RNP-1)	Other	KOG0533
OG0001771	-0.344130758379386	-0.07963314278822001	jgi|Copci1|8726|CC1G_10243T0	DNA helicase (PIF1/RRM3)	Other	COG0507
OG0013309	-0.6780414882145921	-0.057210751830683	jgi|Pilcr1|813800|fgenesh1_kg.00007_#_337_#_Locus12168v1rpkm5.16
