## Supplementary Table 3b for "Genetic determinants of endophytism in the *Arabidopsis* root mycobiome"

# Supplementary Table 3b: GO enrichment analysis performed on the 84 families discriminating endophytes and mycobiota members
# This table provides the GOATOOLS results (Klopfenstein et al. 2018) of an enrichment analysis performed on the 84 orthogroups determinant for endophytism.
#
GO	GO hierarchy	Ratio in set	Ratio in population	p-value	FDR	Annotated families
GO:0003674	molecular_function	40/84	9229/41612	9.6558614646213e-07	0.0019195852591667143	OG0000048, OG0000102, OG0000115, OG0000186, OG0000214, OG0000226, OG0000335, OG0000397, OG0000406, OG0000423, OG0000721, OG0000779, OG0001046, OG0001307, OG0001477, OG0001571, OG0001772, OG0001775, OG0001814, OG0001907, OG0001914, OG0001954, OG0002549, OG0004970, OG0004975, OG0005645, OG0006477, OG0006742, OG0007009, OG0007043, OG0007108, OG0007341, OG0007342, OG0007539, OG0007573, OG0007889, OG0…
.GO:0003824	catalytic activity	30/84	5856/41612	1.947134895367041e-06	0.0019354520859948387	OG0000048, OG0000102, OG0000214, OG0000226, OG0000335, OG0000397, OG0000406, OG0000423, OG0000721, OG0000779, OG0001046, OG0001307, OG0001477, OG0001571, OG0001772, OG0001814, OG0001907, OG0001954, OG0002549, OG0004975, OG0005645, OG0006477, OG0006742, OG0007009, OG0007043, OG0007108, OG0007341, OG0007573, OG0007958, OG0009207
...GO:0043168	anion binding	13/84	1493/41612	9.074973125738444e-06	0.005103411296994099	OG0000048, OG0000397, OG0000423, OG0000721, OG0001046, OG0001307, OG0001772, OG0001907, OG0002549, OG0005645, OG0006742, OG0007108, OG0007958
...GO:0050662	coenzyme binding	7/84	369/41612	1.0268433193147082e-05	0.005103411296994099	OG0000423, OG0000721, OG0001307, OG0002549, OG0005645, OG0007108, OG0007958
..GO:0036094	small molecule binding	13/84	1587/41612	1.7294261719927913e-05	0.006876198459843338	OG0000048, OG0000397, OG0000423, OG0000721, OG0001046, OG0001307, OG0001772, OG0001907, OG0002549, OG0005645, OG0006742, OG0007108, OG0007958
.GO:0005488	binding	25/84	5499/41612	6.320922159305957e-05	0.02094332208783374	OG0000048, OG0000115, OG0000186, OG0000214, OG0000335, OG0000397, OG0000423, OG0000721, OG0001046, OG0001307, OG0001772, OG0001775, OG0001907, OG0001914, OG0002549, OG0004970, OG0005645, OG0006742, OG0007043, OG0007108, OG0007342, OG0007539, OG0007573, OG0007958, OG0009152
GO:0008150	biological_process	27/84	5791/41612	1.9217147343845427e-05	0.026423577597787462	OG0000048, OG0000092, OG0000102, OG0000115, OG0000186, OG0000214, OG0000226, OG0000335, OG0000397, OG0000779, OG0001046, OG0001307, OG0001772, OG0001775, OG0001814, OG0001954, OG0002549, OG0005645, OG0006477, OG0006742, OG0007009, OG0007342, OG0007573, OG0007889, OG0009152, OG0009207, OG0010970
....GO:0016747	transferase activity, transferring acyl groups other than amino-acyl groups	5/84	249/41612	0.0001547954180115984	0.04362569323588708	OG0000226, OG0000335, OG0000406, OG0001814, OG0006477
.....GO:0016597	amino acid binding	2/84	10/41612	0.00017929902580969163	0.04362569323588708	OG0001307, OG0006742
....GO:0050660	flavin adenine dinucleotide binding	4/84	141/41612	0.00019750062330129966	0.04362569323588708	OG0000423, OG0000721, OG0007108, OG0007958
