## Supplementary Table 3c for "Genetic determinants of endophytism in the *Arabidopsis* root mycobiome"

# Supplementary Table 3c: Coexpression of the 84 gene families in fungi, according to STRING (Szklarczyk et al. 2019)
#
Source	Target	Coexpression score
OG0004975	OG0001302	0.888
OG0004975	OG0001477	0.86
OG0007216	OG0000048	0.43200000000000005
OG0014230	OG0000048	0.43
OG0007216	OG0014230	0.44299999999999995
OG0007573	OG0000423	0.461
OG0007573	OG0007108	0.461
OG0000226	OG0007958	0.469
OG0000186	OG0005645	0.499
OG0007573	OG0000048	0.434
OG0007573	OG0009207	0.461
OG0014230	OG0001907	0.32299999999999995
OG0000721	OG0000423	0.424
OG0000721	OG0007108	0.424
OG0007573	OG0007216	0.316
OG0001814	OG0005645	0.158
OG0007216	OG0000397	0.479
OG0001307	OG0005645	0.37
OG0000721	OG0007573	0.359
OG0007573	OG0001814	0.317
OG0007216	OG0005645	0.342
OG0014230	OG0001307	0.171
OG0007573	OG0001307	0.33
OG0007216	OG0001907	0.184
OG0001477	OG0007573	0.304
OG0001046	OG0001307	0.299
OG0000186	OG0000423	0.239
OG0000186	OG0007108	0.239
OG0007573	OG0005645	0.29
OG0000186	OG0000397	0.455
OG0007573	OG0006742	0.13699999999999998
OG0007216	OG0000186	0.17
OG0007573	OG0001046	0.242
OG0006477	OG0007573	0.237
OG0001814	OG0009207	0.28
OG0000102	OG0000721	0.215
OG0008312	OG0007573	0.205
OG0002549	OG0007573	0.265
OG0014230	OG0001771	0.248
OG0009207	OG0005645	0.18899999999999997
OG0001814	OG0000423	0.187
OG0001814	OG0007108	0.187
OG0000423	OG0001307	0.17600000000000002
OG0007108	OG0001307	0.17600000000000002
OG0000721	OG0005645	0.157
OG0014230	OG0000186	0.226
OG0002549	OG0001814	0.142
OG0001771	OG0001814	0.14
OG0000423	OG0005645	0.21100000000000002
OG0007108	OG0005645	0.21100000000000002
OG0000048	OG0001046	0.132
OG0002549	OG0000048	0.131
OG0002549	OG0005645	0.196
OG0000721	OG0009207	0.11699999999999999
OG0002549	OG0001307	0.18600000000000003
OG0007216	OG0006742	0.11
OG0000048	OG0001814	0.49
OG0001907	OG0005645	0.10800000000000001
OG0000186	OG0000048	0.322
OG0006678	OG0000226	0.08800000000000001
OG0006742	OG0001307	0.084
OG0000397	OG0000048	0.344
OG0007573	OG0000397	0.385
OG0000102	OG0005645	0.447
OG0001477	OG0014230	0.444
OG0004975	OG0014230	0.444
OG0000721	OG0014230	0.44
OG0004975	OG0000226	0.436
OG0001907	OG0001307	0.43
OG0007216	OG0001307	0.192
OG0007573	OG0014230	0.366
OG0004975	OG0000721	0.42200000000000004
OG0001477	OG0000721	0.42
OG0000214	OG0000423	0.42
OG0000214	OG0007108	0.42
OG0002549	OG0000186	0.37200000000000005
OG0001571	OG0000226	0.419
OG0006477	OG0000048	0.41600000000000004
OG0006424	OG0007216	0.415
OG0000779	OG0001307	0.408
