## Supplementary Table 4 (info) for "Genetic determinants of endophytism in the *Arabidopsis* root mycobiome"

# Supplementary Table 4: Differential fungal gene expression in planta vs. on medium
# 4a) Chaetomium sp. MPI-CAGE-AT-0009 (Cs)
# 4b) Macrophomina phaseolina MPI-SDFR-AT-0080 (Mp)
# 4c) Paraphoma chrysanthemicola MPI-GEGE-AT-0034 (Pc)
# 4d) Phaeosphaeria sp. MPI-PUGE-AT-0046c (Ps)
# 4e) Truncatella angustata MPI-SDFR-AT-0073 (Ta)
# 4f) Halenospora varia MPI-CAGE-AT-0135 (Hv)
# These tables provide read mapping statistics (RPKM values in control samples and in planta test samples) differential expression statistics (baseMean, log2FoldChange, lfcSE, pvalue, padj) from DESeq2 (Love et al. 2014), together with functional annotation information (SSP, CAZyme IDs and descriptions, MEROPS Protease IDs and descriptions, Lipase IDs, KOG IDs and descriptions, EC IDs and descrip…
