## Supplementary Table 5 (info) for "Genetic determinants of endophytism in the *Arabidopsis* root mycobiome"

# Supplementary Table 5: Differential host gene expression inoculated with fungi vs. mock-treated.
# 4a) A. thaliana inoculated with Chaetomium sp. MPI-CAGE-AT-0009 (Cs)
# 4b) A. thaliana inoculated with Macrophomina phaseolina MPI-SDFR-AT-0080 (Mp)
# 4c) A. thaliana inoculated with Paraphoma chrysanthemicola MPI-GEGE-AT-0034 (Pc)
# 4d) A. thaliana inoculated with Phaeosphaeria sp. MPI-PUGE-AT-0046c (Ps)
# 4e) A. thaliana inoculated with Truncatella angustata MPI-SDFR-AT-0073 (Ta)
# 4f) A. thaliana inoculated with Halenospora varia MPI-CAGE-AT-0135 (Hv)
# These tables provide read mapping statistics (RPKM values in control mock-treated samples and inoculated test samples) differential expression statistics (baseMean, log2FoldChange, lfcSE, pvalue, padj) from DESeq2 (Love et al. 2014), and short gene descriptions from TAIR10.
