## Supplementary Table 5c for "Genetic determinants of endophytism in the *Arabidopsis* root mycobiome"

Gene ID	RPKM ctrl1	RPKM ctrl2	RPKM ctrl3	RPKM test1	RPKM test2	RPKM test3	baseMean	log2FoldChange	lfcSE	pvalue	padj	Short description
AT3G03670	0.0	0.0	0.0	5.11504875193	1.7470614898199999	5.271233324630001	46.8295493287	8.070358403150001	2.71693180613	1.00069312058e-08	3.32144342335e-05	Peroxidase superfamily protein
AT3G60270	0.0	0.0	0.0	3.96177180251	4.33722570953	3.0028828360400004	20.8025615747	6.53520571479	2.5479489915	2.21184764265e-06	0.00169039142359	Cupredoxin superfamily protein
AT4G33710	1.10805818919	0.348697460382	0.0	30.5381681858	38.4664358991	42.3909636721	280.507500386	6.13893002472	0.575688996457	6.828477425279999e-27	1.5865284449899998e-22	CAP (Cysteine-rich secretory proteins, Antigen 5, and Pathogenesis-related 1 protein) superfamily protein
AT5G52350	0.0	0.0	0.0	0.76337127348	0.18521259134399998	1.4863270162600002	14.0240293841	5.52616481274	2.69105238712	0.00015848983268	0.037575028290800006	exocyst subunit exo70 family protein A3
AT3G12900	0.0	0.0	0.0	1.40390351107	0.7929593703579999	1.23645874013	12.1151564554	5.3476307299400005	2.5812440486700003	0.000122753165453	0.0320454724285	2-oxoglutarate (2OG) and Fe(II)-dependent oxygenase superfamily protein
AT3G57260	0.226224850475	0.32036055707600003	0.216441653911	4.39246140052	6.1367055835699995	8.505727378080001	80.155184393	4.40364615876	0.671864429139	9.60179139167e-12	7.436267373139999e-08	beta-1,3-glucanase 2
AT1G26240	10.5196129756	17.9135130613	7.33687501993	489.77873770900004	125.654455869	80.2107106982	3530.64103148	3.8372866789	1.0068894611599999	4.62633432088e-06	0.00298578476698	Proline-rich extensin-like family protein
AT3G18450	0.0	0.313827714344	0.477062868943	2.9707036081299996	2.13176061017	3.55480306639	26.2392669799	2.92615456306	0.917081848301	9.88701688341e-05	0.028414409334700002	PLAC8 family protein
AT3G12910	0.44426861358999997	0.559231776084	0.28337067687	6.550485913280001	1.78540537477	2.7638025416400005	39.4064638022	2.6580558679	0.843105849019	7.12075249187e-05	0.0226635018351	NAC (No Apical Meristem) domain transcriptional regulator superfamily protein
AT2G25440	0.0	0.06615911636710001	0.5363802097899999	2.82945355504	1.06958127837	1.31741734812	38.758365217800005	2.61309311032	0.929761391575	0.000204986023675	0.0432967752188	receptor like protein 20
AT4G37390	16.772964353699997	15.2090836222	5.51834806168	136.335808109	40.0662956165	80.8393712176	2088.54092522	2.59597972199	0.46722428431699997	1.0913538204000002e-09	5.07130293264e-06	Auxin-responsive GH3 family protein
AT5G48430	2.3351639524200003	0.82671556981	1.02399858233	19.1670642255	3.9809014424800004	6.812889139099999	165.895541748	2.5784996570299996	0.624451981373	1.36815020136e-06	0.00117731858439	Eukaryotic aspartyl protease family protein
AT3G46330	0.29189549405299997	0.321500499371	0.139636170317	2.1206379805599997	1.32280737587	1.4315019981000001	53.9199015934	2.40190870129	0.607239498792	3.73704815068e-06	0.00263110838585	Leucine-rich repeat protein kinase family protein
AT5G44900	0.0	0.927300894063	0.469876522134	3.3259042371099996	2.85552174433	3.7911672590300007	32.1000527875	2.33340548009	0.8116125103440001	0.00018061458152000002	0.0415485068024	Toll-Interleukin-Resistance (TIR) domain family protein
AT5G37450	0.754687067957	0.189995411105	0.24068342747	2.4519158195400004	1.69068051241	3.0362773664200002	77.0618876085	2.32226906772	0.579304441135	2.5585770999400003e-06	0.00185768688563	Leucine-rich repeat protein kinase family protein
AT1G05700	0.662496689902	0.46908597396000007	0.0	2.15097712481	1.83394723849	3.38436384857	71.2798711763	2.30924247008	0.689250617466	2.90540344429e-05	0.012500767337899999	Leucine-rich repeat transmembrane protein kinase protein
AT4G15740	2.15416649232	3.55897376177	1.20225500644	20.1282121739	4.44365092883	10.136420579400001	218.649779137	2.03610216178	0.580648828475	1.61424892245e-05	0.00797988499236	Calcium-dependent lipid-binding (CaLB domain) family protein
AT5G42530	0.0	3.6047777998900004	1.4050708198299997	7.251362252589999	12.7329485094	8.76261756702	52.7948537897	2.02393413345	0.760960549117	0.00025926971699999997	0.0470131273004
AT1G75040	1.7299275810799999	0.952691275686	0.41377901898100006	2.79907361696	4.89978650451	8.93552636115	62.7947254061	1.99875357618	0.683284772783	0.00011654823472	0.030771382789599996	pathogenesis-related gene 5
AT3G53590	0.360401579392	0.51037032626	0.17240792457499998	1.94637569392	1.04775308901	2.32389147121	49.2458604645	1.9434064320599997	0.673182981263	0.000141197589648	0.0345324715567	Leucine-rich repeat protein kinase family protein
AT2G40740	0.48162756518700006	1.06095164792	1.22879829879	5.57371221439	2.7797673865599997	5.29258099853	47.4979412158	1.91801668009	0.659694470709	0.000138388568646	0.0342055319566	WRKY DNA-binding protein 55
AT5G07080	3.65130506676	4.06582625276	1.34361643009	19.959917211	6.41223420118	13.9273412866	247.369986993	1.8861146119099998	0.518498034447	9.853308207e-06	0.0054632190100700005	HXXXD-type acyl-transferase family protein
AT5G38410	2.4041202453099997	2.6702057777	2.8413654356499998	8.98307260535	17.1586457121	6.511574765680001	131.826551698	1.8010011586099997	0.463574868566	4.05152116362e-06	0.0027686189034	Ribulose bisphosphate carboxylase (small chain) family protein
AT1G05135	0.42746571595	1.41246210313	1.4314291831600001	4.9881398267699995	5.35923327376	3.52304937875	74.1226795516	1.7983712080400003	0.526931400568	2.58593803536e-05	0.0113361668516
AT2G43610	162.392250784	181.218449179	98.9271673883	751.707688135	302.623114228	591.6324569430001	7632.27734976	1.7373410795900002	0.367726533236	1.0436463930800001e-07	0.000186523694591	Chitinase family protein
AT5G49770	2.3763681976199997	0.8797940540629999	0.8024474378659999	6.66252788102	2.13949457017	7.67417897244	205.63275164900003	1.67352640257	0.584841389464	0.000129203236181	0.0326876290223	Leucine-rich repeat protein kinase family protein
AT1G18970	83.1967023716	86.447912053	39.2153531158	370.85906061300005	152.878817388	229.618418719	2586.36573573	1.6588798667200002	0.401408650624	1.43404189535e-06	0.0011899474784500001	germin-like protein 4
AT2G43570	52.961836768999994	55.7143505528	30.0080441419	221.708679822	108.790365472	154.340788188	2119.31834112	1.6557836659099998	0.350830276951	1.1297809008099999e-07	0.000187495210353	chitinase, putative
AT3G56060	1.0096395445100002	0.680841136274	0.482988611572	3.34762047203	1.8036718792	3.35990106547	68.99707363739999	1.63475384543	0.565359847395	0.000130786907357	0.0326876290223	Glucose-methanol-choline (GMC) oxidoreductase family protein
AT1G22890	6.06557792293	2.62458777201	7.254086558169999	33.8300290556	14.327414333499998	11.9468245665	140.92314477600002	1.61749853661	0.562713583249	0.000130840556902	0.0326876290223
AT5G44585	4.47952792336	10.4098949148	7.582584624260001	27.8695680661	19.843571631	31.121784496900002	136.318385971	1.5895499413299998	0.421825649182	6.365532465999999e-06	0.00379222516192
AT2G44380	6.859544110240001	7.302654199989999	3.63054042825	33.123239253899996	10.838284961700001	19.9217361402	262.789908797	1.5781520388799999	0.486497791839	3.8876258009999994e-05	0.0150541829767	Cysteine/Histidine-rich C1 domain family protein
AT1G26410	8.244517943069999	9.59708265252	6.81582739104	45.6367205196	14.3830431877	24.3052547942	639.3881659369999	1.5759815579299998	0.423651244798	7.8629187251e-06	0.004567176341470001	FAD-binding Berberine family protein
AT4G14630	117.063014709	123.990444575	88.5264790288	526.262282589	238.33615957	310.13836523	4098.92251535	1.55774283745	0.333958758249	1.22938935597e-07	0.000190424215311	germin-like protein 9
AT3G52450	4.38002940741	4.4594059713	2.95807979527	22.152792295	6.81839419479	12.1558257142	289.49289575299997	1.55116029682	0.47245927643	3.40329292556e-05	0.0141200192558	plant U-box 22
AT5G04140	0.288749834696	0.247820101442	0.401836678907	1.04636077191	1.35007544403	0.8868349634370001	74.1480714229	1.53821626745	0.47609954562	4.7775851537e-05	0.016567524397200002	glutamate synthase 1
AT3G30842	0.301231170835	0.442377375111	0.288204291828	1.4417597732700003	0.927247685449	1.19003565774	63.8463212535	1.45219060927	0.538245050993	0.00023386287512300002	0.045030340217	pleiotropic drug resistance 10
AT2G28960	4.00463441356	2.77569184018	1.45498183926	14.3791094201	4.5511215036	8.804567665619999	333.431872162	1.4469930976899998	0.515493212154	0.000155554917848	0.037259411971900004	Leucine-rich repeat protein kinase family protein
AT3G13433	9.671803754039999	6.84819645603	3.9658038005000003	27.9377088193	13.335231103	27.4334271806	120.49456809200001	1.42514054264	0.519358573143	0.00018728206223199998	0.0422457420766
AT2G33790	9.3738571929	14.0330070371	13.452720711900001	44.8558114105	24.3202565915	40.096830796199995	507.665054876	1.4161703387200002	0.329788047476	6.71029674398e-07	0.0007680558687130001	arabinogalactan protein 30
AT5G49780	2.22361970067	2.39218966003	0.9895154675489999	8.817110390889999	3.13053571304	6.26966203739	216.0639445	1.38273914236	0.5171218013910001	0.0002277745606	0.045030340217	Leucine-rich repeat protein kinase family protein
AT1G51790	2.76827375306	2.8387625174199997	1.5526032559099998	9.80727860907	3.5933849879900004	9.23925994951	291.848190117	1.38188241391	0.468567761542	0.00010127689368000001	0.028414409334700002	Leucine-rich repeat protein kinase family protein
AT2G43590	81.0306240026	67.1851370768	30.5826615705	275.26657517	85.4202828111	182.655419394	2579.14967159	1.3228873641399999	0.47934444421899997	0.00020194674760499998	0.043288769804300006	Chitinase family protein
AT3G22121	22.871559256100003	31.7199788638	17.234864391400002	67.5635895126	73.1807763047	55.5038580361	614.6392256290001	1.28851687464	0.302162280615	7.952195738859999e-07	0.0008033100686810001	other RNA
AT5G39150	43.0052017955	77.00621556680001	51.3467666489	178.485507449	212.493629476	90.4429164574	1703.38620805	1.28714745889	0.36276633968500005	1.39748134623e-05	0.00737933672687	RmlC-like cupins superfamily protein
AT2G27660	4.090573500930001	4.15001212572	1.75239169664	14.947447564700001	5.57537390353	9.755948002310001	309.558706206	1.28614515189	0.49623832793899997	0.000275168129764	0.0491788948226	Cysteine/Histidine-rich C1 domain family protein
AT1G26380	10.4065956049	19.277112531500002	8.82513063921	59.5266566389	19.2524630106	34.3996285273	903.82190952	1.26994885316	0.47351932222800003	0.000221561845286	0.0443773095981	FAD-binding Berberine family protein
AT5G39180	34.3154454714	68.7562463305	41.5632292796	161.359742067	177.87531716599997	70.7169385004	1411.13575043	1.2687950993700001	0.401762785529	5.55177309583e-05	0.0186941878418	RmlC-like cupins superfamily protein
AT4G11170	1.20309237695	1.74428268845	1.8088150140400001	6.309540672000001	2.98141762953	3.7461312088699996	193.35303249	1.2043558466600002	0.43358353482	0.00017233761581900001	0.0400409216594	Disease resistance protein (TIR-NBS-LRR class) family
AT5G63160	23.110815361300002	22.3875673888	34.0322942781	45.596319361599996	69.8250152065	78.1191252	1249.29529102	1.14371353012	0.26899057142	8.47243765256e-07	0.000805088036746	BTB and TAZ domain protein 1
AT3G22120	21.285519572200002	24.6264362253	16.671362443699998	47.57551696149999	61.492791751700004	43.608536332700005	955.3826355089999	1.13795763143	0.265423789498	6.942056143140001e-07	0.0007680558687130001	cell wall-plasma membrane linker protein
AT4G10510	9.09880680156	7.835450439710001	5.11731928609	22.703763823899997	10.2348628425	24.823498820500003	605.595846515	1.12160274934	0.417512870816	0.000215564707336	0.0442777642899	Subtilase family protein
AT1G58602	0.397724485763	0.697324802633	0.8969511008679999	1.58173194671	2.02223621124	1.6099399999200001	116.90523295700001	1.12137878442	0.41777348686300003	0.000232870995629	0.045030340217	LRR and NB-ARC domains-containing disease resistance protein
AT2G38870	60.647049984700004	57.4748618292	44.2407808562	137.262170099	91.9409417768	159.91698088799998	1103.40828309	1.09246410328	0.299488649174	9.875837067360001e-06	0.0054632190100700005	Serine protease inhibitor, potato inhibitor I-type family protein
AT3G18250	16.9049903222	30.399265776900002	27.3416373606	70.4392069741	54.41151939189999	55.9278178554	294.73011932	1.09017237446	0.33096031684300004	3.51360481405e-05	0.014321946359600001	Putative membrane lipoprotein
AT1G32060	4.72135333825	4.88591026991	5.64647033186	11.301321081400001	16.5012793504	9.11575647561	265.242188296	1.07164450302	0.335513767713	4.74714228647e-05	0.016567524397200002	phosphoribulokinase
AT5G20250	49.4111177233	65.30706782189999	59.1158380214	167.326184273	105.994105354	124.296824315	5547.53266732	1.0676139169299999	0.26404371596299997	2.2554073397299998e-06	0.00169039142359	Raffinose synthase family protein
AT5G26920	8.711999154289998	8.899969119380001	4.97626554504	22.4381080149	12.574738840899998	20.140282292000002	558.180186925	1.0520914241700001	0.373486446315	0.000154833417826	0.037259411971900004	Cam-binding protein 60-like G
AT1G42970	3.74297559116	2.40589454063	2.43820181046	5.53996599238	8.70248609858	6.49842373294	170.043449033	1.01323796903	0.38123640342299997	0.00023904939475400002	0.0451550702252	glyceraldehyde-3-phosphate dehydrogenase B subunit
AT5G15130	13.9021056426	16.8352966286	15.111496853299998	45.0925410634	26.017693443899997	32.472863603899995	957.234030831	1.008722871	0.29982613992	2.52026339862e-05	0.0113361668516	WRKY DNA-binding protein 72
AT2G22630	3.7632164915800006	5.181117925480001	4.50059310324	8.992356517060001	11.724683356	11.171505851	133.535633086	1.00329552576	0.365980083634	0.000199399548498	0.043288769804300006	AGAMOUS-like 17
AT5G39580	20.0369416543	18.5958008619	16.462746439	61.2671656729	27.150909374	39.6789362156	757.00951816	0.9952490204019999	0.368924471533	0.000218109593661	0.0442777642899	Peroxidase superfamily protein
AT3G14415	6.32585458753	4.538791868640001	5.40671251469	10.1079841012	13.5223620795	11.7083094437	282.74986069	0.93900874317	0.290622227813	4.34580380956e-05	0.0158159926889	Aldolase-type TIM barrel family protein
AT1G78290	19.350725285699998	33.1421086208	34.0786728198	71.3655359481	45.6293668787	72.4923215556	1496.6943512	0.938339774533	0.319678998049	0.00010237191680600001	0.028414409334700002	Protein kinase superfamily protein
AT5G39120	115.397771775	193.05587772799998	181.84738788099997	462.20090677400003	384.49151353599996	226.84554102299998	3429.1745877999997	0.932752356093	0.344411568151	0.000248715451962	0.0466020549266	RmlC-like cupins superfamily protein
AT2G40330	7.123231216210001	4.60778786933	5.300698543809999	11.2457262315	12.401432755999998	13.3516261163	189.63971546	0.892097529028	0.338794324153	0.000258967716023	0.0470131273004	PYR1-like 6
AT1G09750	14.682824294000001	17.49619339	21.928365078600002	35.986981778	43.23299678520001	30.7346563343	847.055715377	0.87588724104	0.255755399685	2.22642775929e-05	0.0105149348404	Eukaryotic aspartyl protease family protein
AT3G26650	12.9099909891	13.830385337200001	16.4689234083	23.628975695700003	33.3863000811	28.7626036236	650.03382564	0.8445625426189999	0.239450897613	1.5449589664000002e-05	0.00796527470325	glyceraldehyde 3-phosphate dehydrogenase A subunit
AT5G46110	5.28332261892	5.635638532230001	7.81202998115	12.819548119	15.180641062000001	10.1042519483	382.914462266	0.824969903185	0.306482180361	0.000210295531907	0.043625057038699996	Glucose-6-phosphate/phosphate translocator-related
AT5G65690	9.08953983318	9.74582159778	11.8023366015	23.3171514655	19.785403163199998	16.6719839275	646.52021886	0.801196077622	0.270973354804	0.00010227741458	0.028414409334700002	phosphoenolpyruvate carboxykinase 2
AT2G43140	16.7075904352	15.077374971700001	13.281706829600001	25.401049055900003	33.0098496223	26.759958945900003	491.003274955	0.729912617598	0.268040702289	0.00020011414769599998	0.043288769804300006	basic helix-loop-helix (bHLH) DNA-binding superfamily protein
AT3G30775	86.84094305059999	108.860039551	94.02348397729999	198.17289416	162.24457574299998	152.21262862	4929.86511198	0.664217153269	0.246348540378	0.00023578057176800002	0.045030340217	Methylenetetrahydrofolate reductase family protein
AT3G13750	50.702943355100004	60.2671408265	64.7483607064	104.122385094	96.0254237184	91.3664780011	5083.70351885	0.021662750646299998	0.0431160741053	0.00020224578804299998	0.043288769804300006	beta galactosidase 1
AT5G59620.1	0.761375312631	0.479198006932	1.1331433414	0.010877947989900001	0.151903899767	0.034573201950099997	14.0539294572	-0.00274589176134	0.0307840356116	0.00022942361666999998	0.045030340217
AT3G48740	0.8627628648639999	3.4616873834099997	1.75408612118	0.33281538583000003	0.0691601724675	0.323211053345	29.6827974342	-0.00408689229455	0.0310037345108	4.35664772355e-05	0.0158159926889	Nodulin MtN3 family protein
AT4G05110	1.78581007317	0.749307744921	0.759369735209	0.165842872796	0.101797557227	0.0946069126396	17.400781714	-0.00414309517486	0.0310144441994	3.88058333475e-05	0.0150541829767	equilibrative nucleoside transporter 6
AT2G44460	1.88369892162	1.64156035195	1.5249701964500002	0.456483325137	0.10221518823100001	0.394784596627	38.9312104932	-0.00510446266116	0.0312234442279	0.00010272920651299999	0.028414409334700002	beta glucosidase 28
AT2G15780	6.3461514471700005	9.70012935244	5.05975770091	2.7589268303099996	1.12401923082	0.514592221539	79.7446955042	-0.005356834041970001	0.0312863985965	0.000111953678626	0.029898066312700002	Cupredoxin superfamily protein
AT2G36800	10.960435081500002	1.8739559607299998	1.89912015635	0.443889386517	0.819106550885	0.43499860486599995	90.3524423969	-0.0055887772366000005	0.0313620335715	6.91730080685e-07	0.0007680558687130001	don-glucosyltransferase 1
AT5G17450	24.439492837399996	10.9292049229	5.537983228250001	2.48096446569	3.35453073255	5.37362341691	114.814300302	-0.0060511231333599995	0.0314712797218	0.00020857963202900001	0.043625057038699996	Heavy metal transport/detoxification superfamily protein
AT3G26460	554.242182707	554.413779244	243.066647522	160.911690411	173.336270746	234.66406105599998	4404.87230214	-0.011124854165499999	0.0336066358843	6.23634867797e-05	0.0206993321691	Polyketide cyclase/dehydrase and lipid transport superfamily protein
AT3G16450	453.536740359	462.763680169	417.485347288	288.396316493	300.499378701	265.760530779	9860.3827356	-0.5461397182509999	0.20797637826499998	0.000257554635826	0.0470131273004	Mannose-binding lectin superfamily protein
AT3G51980	39.691291603	37.5643917464	38.5388061721	19.378935745299998	22.9838779556	27.249196897199997	878.1056913589999	-0.625177200776	0.237804592898	0.00025995823556	0.0470131273004	ARM repeat superfamily protein
AT3G57010	93.7673457062	92.70868853299999	69.796749209	49.777297078000004	50.2316088116	48.6920077478	1964.64622974	-0.677158448106	0.244222746488	0.00017216451158900002	0.0400409216594	Calcium-dependent phosphotriesterase superfamily protein
AT5G14565	41.997460501300004	54.903681658	37.6742847816	20.2532708305	22.8623362914	28.4868815676	1322.84403786	-0.7907318131990001	0.268834769764	9.06249122391e-05	0.0269946052687	MIR398C; miRNA
AT4G22950	46.4109611296	31.6552701733	43.4258385767	18.4290700049	19.1688777877	25.1782303521	419.32117313099997	-0.818728196594	0.28518335273	0.000129797756689	0.0326876290223	AGAMOUS-like 19
AT4G00670	138.20617088	130.21369293799998	114.865927931	53.493276646999995	60.8415431854	86.605870885	975.85588143	-0.821270521783	0.269993905775	7.75396439064e-05	0.023859357156000002	Remorin family protein
AT5G66170	308.921872329	357.24120774	341.92513570200003	203.60775144599998	172.31104346900003	163.576732455	4053.54780467	-0.8244546094149999	0.215808134711	5.29979307368e-06	0.0032404050598399997	sulfurtransferase 18
AT5G12270	12.392756063299998	10.3450132983	11.482399615699999	4.79734581621	5.88940696735	6.64626976731	183.99404123099998	-0.8252682130310001	0.315346293741	0.00026102666014300003	0.0470131273004	2-oxoglutarate (2OG) and Fe(II)-dependent oxygenase superfamily protein
AT5G14570	42.9654331496	56.8434158127	38.9920712131	20.4499747747	23.101301468800003	29.1246312453	1340.08375567	-0.827078529935	0.268079848118	6.81420231037e-05	0.022298757250599995	high affinity nitrate transporter 2.7
AT5G09220	324.213564394	320.35704513400003	314.63811958400004	200.39496460700002	135.051312435	167.504529667	8676.53406286	-0.827449070249	0.242523776492	2.26283352853e-05	0.0105149348404	amino acid permease 2
AT2G29440	53.9266246159	44.567362603999996	32.802920439699996	20.868945245	19.291133668	26.1225838198	537.021966019	-0.8413154855930001	0.31033559891199997	0.00020308495776299998	0.043288769804300006	glutathione S-transferase tau 6
AT5G65040	56.9876705966	44.3907376616	47.0599593878	23.4042721477	24.6787255914	29.0457317487	485.452978181	-0.8474947412530001	0.250897094873	2.5545625440999996e-05	0.0113361668516	Protein of unknown function (DUF581)
AT3G59370	217.870349412	272.119289664	208.966331387	79.520508874	155.061081395	116.949264558	1807.64413542	-0.8783404197939999	0.28927135158000006	7.80455859453e-05	0.023859357156000002	Vacuolar calcium-binding protein-related
AT3G41768	6137.20673408	5636.79184321	4721.90213534	1940.41455951	2550.3851	3786.85660713	147879.688039	-0.878822491644	0.28652473964	7.01040086655e-05	0.0226221741296	rRNA
AT1G54575	98.7422821817	103.054561649	92.3958167833	57.205307133000005	40.1645311276	51.14461738560001	953.7962844560001	-0.879205526893	0.255918033823	2.07917884316e-05	0.0100640919254
AT2G44940	48.9972460464	34.6641885852	32.570557317399995	18.306875000599998	18.3694655677	21.299512327000002	669.836565148	-0.8972631690649999	0.27050532836	3.12396514615e-05	0.013196764764700001	Integrase-type DNA-binding superfamily protein
AT2G01010	5329.86254472	4889.42450695	3990.06711313	1604.64178622	2101.29459114	3298.35734204	126670.142578	-0.901256397709	0.302079403645	9.85236225116e-05	0.028414409334700002	rRNA
AT3G24310	46.7333312061	35.4739001223	41.7486857664	25.491522275300003	17.5153905616	16.2368807824	635.8814936269999	-0.915667328057	0.30099782013	7.636221724600001e-05	0.023859357156000002	myb domain protein 305
AT4G23680	451.861998309	412.917457038	426.38155616800003	176.75130114200002	243.762993714	233.101642719	4813.01594687	-0.9376756671359999	0.19863842848000002	9.42832323387e-08	0.00018254805168	Polyketide cyclase/dehydrase and lipid transport superfamily protein
AT5G02380	1001.80782841	945.083093169	881.313077591	438.278811245	445.985973259	525.297722414	7993.01885172	-0.961775446992	0.195198795708	3.4957556336300004e-08	8.12203863918e-05	metallothionein 2B
AT4G22214	137.01244043100002	169.279458621	142.81882114299998	92.75031042549999	46.22300553229999	66.3070525098	1724.9498854000003	-0.96793322125	0.320993303328	8.37526186137e-05	0.025271536894400003	Defensin-like (DEFL) family protein
AT1G77380	27.925185926199998	32.316583974400004	33.396935697800004	18.5426241276	13.527391650899999	11.8624170772	855.63832955	-0.9716547115080001	0.27359197860999995	1.36638260009e-05	0.00737933672687	amino acid permease 3
AT1G04180	20.644804532000002	19.9116991743	14.2000940848	9.29832558989	7.19932266098	8.74115776002	336.112408506	-0.98585808129	0.306125277832	4.28915529791e-05	0.0158159926889	YUCCA 9
AT5G02370	219.19334783	210.743035771	190.30867488099997	90.06423366780001	94.6856269363	116.852034684	7360.62123179	-0.993399125499	0.205213614749	5.25906756335e-08	0.000111081068879	ATP binding microtubule motor family protein
AT2G41300	19.173364023599998	18.3128434104	11.263984405599999	6.4302485887900005	7.535604569610001	7.8052204624699995	294.833418501	-1.0365037587200001	0.320266904727	4.06258340602e-05	0.015473780796	strictosidine synthase-like 1
AT5G12280	8.74327164906	8.09087076042	7.61975415673	2.66036481693	3.89712486547	4.29255678134	190.09757658799998	-1.0447177627600002	0.319055083891	3.5814008801e-05	0.0143465979394	SWAP (Suppressor-of-White-APricot)/surp RNA-binding domain-containing protein
AT5G24660	129.588999554	116.584738125	89.70669594959999	53.3222923916	33.8608701956	58.2218524494	888.131786346	-1.08080972162	0.308601470145	1.57701057222e-05	0.00796527470325	response to low sulfur 2
AT4G11210	135.42267923	182.401756675	191.91393971099998	73.9739663129	93.7014415949	59.1243282718	1345.99942217	-1.08500501825	0.255949409941	9.0854900788e-07	0.000811893371119	Disease resistance-responsive (dirigent-like protein) family protein
AT5G42146	20.3439483535	20.2732703466	13.624915537	7.964050305980001	7.798833016260001	7.2671948547000005	160.296354539	-1.0883420428100001	0.341367287491	4.72688053229e-05	0.016567524397200002
AT4G11190	161.659734186	246.379169514	112.79916491	100.671946782	48.3882521528	59.8060972291	1722.03574806	-1.10549354457	0.40457535465000005	0.00018661041676099998	0.0422457420766	Disease resistance-responsive (dirigent-like protein) family protein
AT1G64110	11.4614887978	10.2244831994	10.036523746799999	5.0583019065	3.32002112217	5.18689146891	436.086609865	-1.1130711574299998	0.289939903292	4.52785176149e-06	0.00298578476698	P-loop containing nucleoside triphosphate hydrolases superfamily protein
AT5G52390	11.037298368900002	17.3233511262	13.199981725299999	7.1493825944500005	4.0345234985500005	4.30398099667	193.78592890000002	-1.2318260722399998	0.389320012479	5.11909716381e-05	0.0174907505153	PAR1 protein
AT1G22150	11.826876790999998	12.518875718	10.835370082699999	5.97244048544	3.21764983017	3.8862547620699996	315.664973668	-1.28578808818	0.336468540658	4.824391120869999e-06	0.0030294568460100006	sulfate transporter 1;3
AT5G09570	54.071645304099995	25.907719583400002	40.647586890999996	15.970549338900002	13.818102948	15.2304489166	380.49083553599996	-1.30294973331	0.319210727225	1.6762850795700002e-06	0.0013429933634100002	Cox19-like CHCH family protein
AT3G28917	4.62923582073	4.694085654469999	4.92115823546	1.67552082389	1.3853856878	1.56488493778	51.4007004412	-1.38107220811	0.47272735771700003	0.00010654358195799999	0.0287841114327	mini zinc finger 2
AT5G63850	45.6646557745	44.5552097421	27.9556602681	17.4776879672	8.99621444288	13.7544064932	974.954596994	-1.43308488882	0.33843383216300005	8.66282212217e-07	0.000805088036746	amino acid permease 4
AT5G24860	18.2903801541	5.755843123940001	8.447988304199999	3.8927513878300006	2.7503518586599998	3.23626435516	94.678554943	-1.4347606174	0.528861306499	0.000192267735908	0.042953351693099995	flowering promoting factor 1
AT3G56620	12.5318847176	11.3689145997	12.5519659904	4.15442629055	4.34477335726	4.36130280733	234.977318645	-1.4455296581900001	0.25099335711599996	3.5672227543099996e-10	2.07202133684e-06	nodulin MtN21 /EamA-like transporter family protein
AT5G40800	9.31499466735	9.608339361619999	9.0772035503	4.569269435290001	2.3673214590400002	1.3159486554200002	98.6217987934	-1.44746657496	0.5430993408070001	0.00021915911566400002	0.0442777642899
AT5G37990	224.42927151900003	195.206442388	121.07174095399999	73.3264603088	49.5839904496	55.2215529119	3354.31411943	-1.51567745885	0.30544452599399996	2.822104187e-08	7.285418742300002e-05	S-adenosyl-L-methionine-dependent methyltransferases superfamily protein
AT1G07430	3.2656310418799994	1.7617185945500002	1.48781302	0.7398441456229999	0.398898518139	0.624930762822	50.167433117200005	-1.5590617510299998	0.5926133213699999	0.000236450955775	0.045030340217	highly ABA-induced PP2C gene 2
AT3G48510	17.5255532581	7.766242804319999	7.414268216339999	4.41506992848	3.19584196116	1.33177335444	164.717984876	-1.58806734752	0.544199329628	0.00010564766728799999	0.0287841114327
AT5G38000	35.290141087399995	32.654695173200004	12.9689547499	8.38438760456	4.73607030515	7.64099219277	411.753486641	-1.82544493873	0.41469507514700005	4.05768247813e-07	0.000554565851158	Zinc-binding dehydrogenase family protein
AT5G48850	18.6688018125	13.694937088	7.844560568189999	4.24958693172	2.05467462382	3.3851897945099996	186.91179421299998	-1.8980077815099998	0.43454547435400004	4.7097842554899996e-07	0.0006079284855119999	Tetratricopeptide repeat (TPR)-like superfamily protein
AT5G50800	8.57594556968	11.5053451185	5.82992164124	2.49567234875	1.95383011196	1.9522445158700001	134.925730429	-1.9042649759099999	0.38266576446999995	2.5683326647599996e-08	7.285418742300002e-05	Nodulin MtN3 family protein
AT5G26220	4.39597119584	6.01054152471	4.64095494823	1.3254289417799998	1.10819529574	0.6814481972349999	56.1932627504	-2.08388363678	0.48852863331600005	7.40746207864e-07	0.0007822953360689999	ChaC-like family protein
AT1G21890	15.6123520792	11.3031168302	7.331135613139999	3.00511609962	1.56015971436	1.20041282432	197.463412812	-2.43379310122	0.444561358138	1.75957361386e-09	6.81365555742e-06	nodulin MtN21 /EamA-like transporter family protein
AT5G07050	5.72605604398	3.2435030904000004	2.1913720582700003	0.6961245419650001	0.707706820105	0.35456427939499996	58.641957249399994	-2.47356582394	0.550138529598	2.57436515312e-07	0.00037382999979699997	nodulin MtN21 /EamA-like transporter family protein
AT4G31330	13.3532532251	11.4719157394	10.3483864293	1.5453266378900001	0.68506484637	1.9464037354900003	138.435522734	-2.98202139735	0.420517518856	5.62133154355e-14	6.53030085414e-10	Protein of unknown function, DUF599
