## Supplementary Table 5d for "Genetic determinants of endophytism in the *Arabidopsis* root mycobiome"

Gene ID	RPKM ctrl1	RPKM ctrl2	RPKM ctrl3	RPKM test1	RPKM test2	RPKM test3	baseMean	log2FoldChange	lfcSE	pvalue	padj	Short description
AT2G18140	0.0	0.0	0.0	0.983098826479	2.42726403607	0.5840188992490001	12.8332112719	5.60723262766	2.56749299646	5.88525401407e-05	0.013186465182	Peroxidase superfamily protein
AT3G03670	0.0	0.0	0.0	1.27584753846	0.716679983345	0.915830831448	11.1226320405	5.36951167789	2.50227055061	6.78158608478e-05	0.014756470490200001	Peroxidase superfamily protein
AT4G33710	0.348766492131	0.0	1.10832124487	17.0487327863	10.7499165205	9.676391565980001	97.04301770229999	4.56601393302	0.6429549655910001	1.70447014895e-13	1.92860797354e-09	CAP (Cysteine-rich secretory proteins, Antigen 5, and Pathogenesis-related 1 protein) superfamily protein
AT1G70830	5.87810889557	3.23123296602	1.58302044871	49.5546234925	79.8707895363	44.1022864033	789.106163408	3.9590026440199995	0.37629650289800004	3.70690875165e-27	8.388734504969999e-23	MLP-like protein 28
AT3G26230	0.4550421258899999	0.845523563751	0.160671925778	2.83360491771	2.04332013497	2.3040566529400004	49.04168638	2.0752859070599996	0.555617961753	9.64627673923e-06	0.00335838834783	cytochrome P450, family 71, subfamily B, polypeptide 24
AT1G26240	17.9170594052	7.33899689972	10.5221103571	54.817593985200006	38.904271943400005	51.216948646999995	841.1201046860001	1.93283724401	0.335985190115	3.8765178033e-10	9.747288654290001e-07	Proline-rich extensin-like family protein
AT2G26695	3.67164724514	2.06738385966	0.0	6.6368565845	13.0523322306	8.036287582669999	69.7332854018	1.87791256125	0.692755380302	0.00022616573040200002	0.0320962072426	Ran BP2/NZF zinc finger-like superfamily protein
AT1G26250	55.509499111000004	19.528962839000002	37.2602343525	147.456364609	77.390415665	162.47149124700002	2640.67050475	1.6376276293	0.405735096959	2.26829539979e-06	0.0011698993005	Proline-rich extensin-like family protein
AT1G33055	2.20414386156	4.57426977981	1.00062834657	5.11437633992	14.707905074600001	9.041925569029999	147.179352692	1.63746804793	0.526757773218	6.97931770496e-05	0.0150420913965
AT2G39330	1.97756417403	1.41971425273	1.57109157318	3.7969839172199995	5.51383520979	6.75546907482	109.121350529	1.5488248282600001	0.376516578665	1.7710610485900002e-06	0.00100197778824	jacalin-related lectin 23
AT1G80440	29.1392618681	36.7319781296	10.0316311993	88.79898867680001	82.2948624597	63.590240076	1460.81607614	1.50117947056	0.386694558867	4.2679968941e-06	0.0018573994175699999	Galactose oxidase/kelch repeat superfamily protein
AT4G11310	3.7915639215599994	2.83155820778	5.17893565995	21.5446254883	5.902478161	10.657962699999999	218.461033379	1.45136272292	0.5218438697	0.00018225197457700005	0.028611427390700002	Papain family cysteine protease
AT3G15450	399.321041364	610.939666126	268.638720766	1203.98855174	1360.24037145	924.072377445	16029.3765146	1.3987023591699999	0.283375964666	5.33504313726e-08	6.70733478867e-05	Aluminium induced protein with YGL and LRDR motifs
AT4G35770	73.990631529	86.28151941959999	22.434935714499996	199.971929593	208.76889633099998	120.97646694299999	2214.39660338	1.35632492071	0.42729379401100004	5.61773324107e-05	0.0127129303245	Rhodanese/Cell cycle control phosphatase superfamily protein
AT2G46750	66.4961452393	50.39025288	51.5045075422	168.126679634	116.059035351	159.25885085	3849.59294574	1.35275972128	0.23976483916900002	8.26848186806e-10	1.8711574467400002e-06	D-arabinono-1,4-lactone oxidase family protein
AT3G55970	10.4837397067	8.578376055589999	4.07529801648	22.504865142199996	17.2662665118	24.323445018	389.840993455	1.35223472225	0.345239346553	3.7726990721e-06	0.0016740427451300002	jasmonate-regulated gene 21
AT1G21100	60.3398791245	52.1679819084	62.0788026753	177.36800522	126.842000405	150.02776685	2810.07466813	1.3426928841799999	0.220610692196	5.05256685121e-11	2.2867917568600002e-07	O-methyltransferase family protein
AT1G26410	9.59898259008	6.8177985799	8.2464752115	27.4160640866	15.1510652812	23.1614574525	516.925154965	1.3214415397	0.310924083758	9.142885828790001e-07	0.00058856550435	FAD-binding Berberine family protein
AT4G31970	12.8990355296	6.19268264527	7.1913973904	28.5757654837	17.9804443588	24.1921330647	493.954272712	1.29393711913	0.35007735138400004	8.57586257039e-06	0.0031815044256999995	cytochrome P450, family 82, subfamily C, polypeptide 2
AT3G52450	4.46028880134	2.9589352943400002	4.38106923695	11.5644096303	7.42161713155	12.431148481	229.970191485	1.28760044925	0.34228565214199996	6.895251442260001e-06	0.0028370825479699996	plant U-box 22
AT5G20250	65.3199966833	59.1329347692	49.4228480418	181.77080027099998	121.17524534	134.104806786	5809.85612958	1.28239034197	0.237510991774	2.6243671866e-09	4.5684176486699995e-06	Raffinose synthase family protein
AT1G15040	91.8644675007	65.21956467449999	47.385710708999994	236.752011352	138.633358834	141.067448272	3507.49746676	1.23642038602	0.327148406072	7.5263386567899996e-06	0.00293656972075	Class I glutamine amidotransferase-like superfamily protein
AT1G80380	63.337884746499995	75.5824004332	50.4898597148	153.330849145	176.505389816	122.285203745	3828.26138797	1.21909044479	0.210521524623	3.46184967216e-10	9.747288654290001e-07	P-loop containing nucleoside triphosphate hydrolases superfamily protein
AT1G30720	20.6886039488	12.115035663299999	15.096977784100002	54.3593372008	21.3961854253	49.076771098500004	977.615007	1.21227266327	0.396929864583	8.38526085983e-05	0.016942719040899997	FAD-binding Berberine family protein
AT3G13750	60.2790719319	64.7670864223	50.7149803561	139.263827211	160.508848207	113.66755385	6252.75364401	1.2081627314899999	0.186820899637	5.06289287794e-12	2.8643316457e-08	beta galactosidase 1
AT2G44380	7.3040999088100005	3.6315904080199997	6.86117258255	18.3650579331	9.726489268489999	18.9266920261	203.53548143	1.1954036408600002	0.42429026924900004	0.00016801645013199998	0.027753374208	Cysteine/Histidine-rich C1 domain family protein
AT5G43520	29.5860977438	15.9806301375	28.900249194	62.8830743392	47.93927057689999	74.02439547979999	630.702157651	1.1884116269299998	0.319288820071	8.14432214976e-06	0.0031180309898899998	Cysteine/Histidine-rich C1 domain family protein
AT1G78290	33.0678193607	34.08852863	19.3553191946	76.3883428383	75.5066151147	54.2509092327	1549.33261152	1.18142480781	0.264363844922	3.58358507591e-07	0.000260989363927	Protein kinase superfamily protein
AT5G63160	22.3919994628	34.0421366752	23.116301924499997	57.3113053431	81.2746253897	49.6479409228	1201.07828196	1.17891604388	0.244491829294	6.670919190419999e-08	7.94541585681e-05	BTB and TAZ domain protein 1
AT4G15990	27.465361255300003	30.156441917600002	33.5959877352	75.1820610827	71.3362928247	65.2249268995	397.251136799	1.17255070234	0.216977592678	3.24528092431e-09	5.245764808369999e-06
AT5G50760	9.89393200792	9.860577701950001	12.9258478929	28.058570137600004	20.4753701534	28.731347565700002	286.90200312	1.15270080424	0.285529399771	2.38464651949e-06	0.00119921223858	SAUR-like auxin-responsive protein family
AT1G22890	2.6251073625099997	7.2561844949	6.06701790575	12.1115489146	13.208832196300001	14.8975751189	100.506019826	1.15122350517	0.399205479511	0.000151272135019	0.025546928473799996
AT3G59480	7.538754826830001	9.74464176012	6.4810922918900005	21.057115343299998	21.0375189367	13.8682067699	312.153495905	1.1471420320299999	0.283113907085	2.27466059311e-06	0.0011698993005	pfkB-like carbohydrate kinase family protein
AT2G26560	76.30844201720001	58.0512920691	48.7112861121	153.002472029	119.895561121	148.402491143	2852.84767722	1.1446578161399998	0.23962127935400002	8.3544016465e-08	9.45300546302e-05	phospholipase A 2A
AT3G48360	68.9728758378	96.3079062073	66.1873427229	169.26106091399998	201.730549388	151.122423781	3467.94411523	1.14302265972	0.196863787218	3.1899492456e-10	9.747288654290001e-07	BTB and TAZ domain protein 2
AT3G26220	7.068256359249999	6.669768123119999	3.78665175624	16.2146943931	9.850122124439999	16.3647110592	317.71133436	1.1425470829100002	0.347618750739	4.04346683627e-05	0.0100577480803	cytochrome P450, family 71, subfamily B, polypeptide 3
AT5G14120	25.980298175500003	21.9811394149	18.4266618485	61.4773900356	43.8970617733	46.978225581800004	1666.45738507	1.1398990776	0.241554241281	1.01902692258e-07	0.000104820814809	Major facilitator superfamily protein
AT2G32660	2.71904577305	2.5261587238	2.58020009555	5.49403005008	4.47906411751	9.27269497517	205.24545523400002	1.1344863413200001	0.368266583465	7.76427470452e-05	0.0161164276534	receptor like protein 22
AT1G02640	23.851497932199997	29.3541305652	26.1403398873	65.5991144094	59.9466763087	49.645618175900005	2112.62504103	1.1161375570999998	0.1922421451	3.1963067959599996e-10	9.747288654290001e-07	beta-xylosidase 2
AT1G58340	2.2501741751299997	2.93219792722	2.9283716747099997	6.615722096819999	6.18488600612	5.814928416	178.132286341	1.1159617717499999	0.271414955847	1.8314167306400002e-06	0.00101085269791	MATE efflux family protein
AT1G70290	22.1823113569	29.692672286100002	19.7058342569	54.881353592399996	49.083345497799996	52.649514141800005	2210.96424974	1.10264482969	0.198910943712	1.4737650839000002e-09	2.7792753207299997e-06	trehalose-6-phosphatase synthase S8
AT3G26740	37.2854402595	82.0356498738	22.0302196883	99.7270568867	152.072020417	95.8314417605	1106.38931566	1.09912223246	0.421322014661	0.00032700247323900003	0.0409169499237	CCR-like
AT3G14770	17.9365624524	13.3908398737	15.6917931353	34.218521991100005	28.7025741408	41.1333037908	810.5972822660001	1.0735087527200002	0.24510439389400002	5.29570795808e-07	0.00036315718512500004	Nodulin MtN3 family protein
AT3G15630	131.100073835	171.477548105	133.992064445	293.34402573299997	330.905484566	295.335710651	3268.94785976	1.0602808676200002	0.160365103292	1.9575691773900003e-12	1.4766596828100002e-08
AT3G45410	7.1274513977	4.15529493495	5.74597751775	16.5947314321	7.785771145469999	16.0298690921	394.11113075800006	1.05287623085	0.397623917143	0.00027930118274699996	0.0371452982883	Concanavalin A-like lectin protein kinase family protein
AT2G40000	179.861566343	159.50676282	131.170804343	389.231817231	276.22369737599996	351.34785076400004	7282.29393493	1.04182205018	0.229473585085	1.59983340957e-07	0.00014481692023399998	ortholog of sugar beet HS1 PRO-1 2
AT2G43610	181.25432505400002	98.95577787389999	162.430803095	445.11914278	233.608145036	323.7561536	5175.39782623	1.0401140562200002	0.343428391049	0.000109486927577	0.021176830522	Chitinase family protein
AT1G15125	36.7616726542	50.0624049516	32.3837613736	78.0568598424	105.992499757	70.2741065042	1258.83650883	1.0305007202	0.22961173401999999	3.40306034398e-07	0.000260989363927	S-adenosyl-L-methionine-dependent methyltransferases superfamily protein
AT1G57990	29.1112878681	21.7706032543	23.1526429543	55.938566224300004	33.8390939265	76.8212211564	1100.46788386	1.0238559519	0.337863764699	9.19025471232e-05	0.018404908331	purine permease 18
AT2G31945	33.717288071700004	26.2489594665	24.3282602927	71.2424801368	49.5855367368	61.0769050616	468.90990163199996	1.02094220318	0.27104544341	7.261876265410001e-06	0.0028830922787100003
AT5G65690	9.74775098124	11.8057499265	9.09169771185	23.249428841900002	18.6270311591	21.5422557158	657.967856404	1.0032723005	0.216612527803	1.73681078838e-07	0.00015116933900400002	phosphoenolpyruvate carboxykinase 2
AT1G76800	5.501162195469999	4.87859964408	3.0593094156200005	11.3046230006	10.0890534448	8.52806824213	135.176889369	0.993187538542	0.34621150839500003	0.000161725665956	0.0269106751513	Vacuolar iron transporter (VIT) family protein
AT3G49790	7.865570056769999	10.1819560248	10.971603917100001	21.7378617267	21.050323030799998	17.0044364397	488.321099086	0.976984388722	0.233683465643	1.35546858339e-06	0.0008072172116349999	Carbohydrate-binding protein
AT2G25900	30.3833774923	46.1534480678	29.5748732858	81.0496765166	84.7480399207	53.9338348711	1863.61366523	0.9703767178720001	0.25739539705200004	7.2558935356199995e-06	0.0028830922787100003	Zinc finger C-x8-C-x5-C-x3-H type family protein
AT2G20670	29.668867952600003	34.9374641026	22.4967046284	61.9716007248	53.897374803999995	60.5371506234	1057.31328707	0.969795239501	0.216736480837	3.68132203316e-07	0.000260989363927	Protein of unknown function (DUF506)
AT2G33790	14.0357851561	13.4566113405	9.376082569189998	23.2089365255	21.848115282	32.5040769725	387.53371414699996	0.967868968858	0.280882670377	2.44699509848e-05	0.00719162325695	arabinogalactan protein 30
AT1G76410	30.5541708798	39.7667365946	32.7190580269	67.8402786877	78.81932019989999	58.3671704033	787.4984558839999	0.945763376389	0.200655309329	1.20830451264e-07	0.00011888665704799999	RING/U-box superfamily protein
AT1G76590	32.4056315563	42.2590000865	29.6352536914	69.5852871995	81.1083356894	57.6161539716	1234.57738037	0.945289392926	0.210861015038	3.5537588977800004e-07	0.000260989363927	PLATZ transcription factor family protein
AT1G13260	14.737875481800002	20.517111210699998	14.8040051994	33.9671567869	31.650789163600002	32.805732092	749.774000408	0.933548981697	0.20239521247499997	1.9487049798599998e-07	0.00016333034701499998	related to ABI3/VP1 1
AT1G06160	4.1554160192900005	3.63069023689	4.09816958698	10.3059063069	8.287658469010001	7.036690655169999	112.52293167200001	0.920396429093	0.367978491307	0.000452075581091	0.0491849538466	octadecanoid-responsive Arabidopsis AP2/ERF 59
AT4G38470	223.295963335	174.13892480099997	162.150142085	427.34163095	320.03511774599997	360.19163263400003	9981.04910838	0.914240657903	0.229609587068	2.8512276651900003e-06	0.0013183162598900003	ACT-like protein tyrosine kinase family protein
AT1G27290	35.6699990446	38.4035281903	29.064937641	61.408892673500006	57.395777542299996	85.6065670546	1007.57141196	0.9134383794130001	0.23885426311299998	6.037445357619999e-06	0.00253013682302
AT2G13360	24.774876887399998	16.5935746336	14.681658049000001	51.070308299	38.306339478299996	27.987470304000002	861.450559795	0.911276041058	0.331329141575	0.000222443153429	0.0320962072426	alanine:glyoxylate aminotransferase
AT2G33830	1772.92041158	1889.09646784	1232.08105134	3569.69328262	3437.15035507	2630.24774161	31502.440327700002	0.909903337908	0.22711685038100002	2.57307754784e-06	0.0012658422806	Dormancy/auxin associated family protein
AT5G20230	11.7371899417	8.41416357989	11.0683476252	20.6119801568	25.192599721999997	17.6324203825	282.858331212	0.9047254929269999	0.272401229513	3.81159378469e-05	0.00980185992585	blue-copper-binding protein
AT1G59590	25.117217978000003	16.8846278336	20.4975550115	43.471076603	31.0737762312	53.9005684665	641.2034821990001	0.902164063187	0.307697747382	0.000132822015741	0.0238552556844	ZCF37
AT4G31875	16.3073500735	21.3484585929	15.1147544982	40.9717702348	30.643693331399998	33.5874697657	299.16893349099996	0.900452598655	0.271941941707	4.04443250247e-05	0.0100577480803
AT4G39580	5.20367026823	5.39389246363	3.88354585139	8.487615965449999	9.4551402256	11.7631851859	159.663915914	0.898006480631	0.30563838481600003	0.000136714681005	0.0243610490641	Galactose oxidase/kelch repeat superfamily protein
AT2G18700	30.1586482111	27.4276863255	25.7892499667	65.0111404099	49.217938331300005	47.626767306000005	2211.3641752	0.897014068389	0.220689415015	2.2181418046900003e-06	0.0011698993005	trehalose phosphatase/synthase 11
AT4G16190	356.698117194	358.32252734599996	332.66321752	651.726955934	592.8301790969999	729.1137634339999	13535.2303993	0.886516152219	0.16929632514	8.36027808836e-09	1.18245683212e-05	Papain family cysteine protease
AT4G18197	4.7362076889999996	5.24471226882	5.1098637276	8.984430941989999	9.99159481513	10.5610084281	217.50002428	0.8853719472820001	0.24083418375399998	1.11869356246e-05	0.00372294637037	purine permease 7
AT5G06570	13.756900522899999	8.444294684289998	10.6727230988	26.6952026112	16.7958579576	23.747477634899997	445.625115001	0.8788292517659999	0.324861287781	0.000255505278937	0.0354729108119	alpha/beta-Hydrolases superfamily protein
AT3G15500	21.0471270261	15.494668795599999	11.4246693472	34.004686194499996	25.789385526100002	36.8669379371	593.374278837	0.87453778162	0.304417384842	0.000155937540441	0.026139752149499998	NAC domain containing protein 3
AT1G23390	15.1791658433	20.571141505	19.0190952245	38.8757897531	35.561995847	30.0814350942	786.1624551839999	0.873821461724	0.21746928061299997	2.79096848135e-06	0.0013183162598900003	Kelch repeat-containing F-box family protein
AT2G15890	52.87649726	80.97856321350001	48.973851777600004	111.06527567399999	143.834256264	99.1931880882	2545.33638587	0.8726719197730001	0.237740364372	1.03081981051e-05	0.0035344624715	maternal effect embryo arrest 14
AT4G39780	11.334910994300001	8.17427363334	10.275061541	23.0246122521	13.660820281400001	24.2816950859	359.00059341599996	0.863474081589	0.343830111218	0.00043187894613899995	0.0483300182558	Integrase-type DNA-binding superfamily protein
AT4G36040	189.95453265700002	192.032994686	169.726749334	346.377262109	373.74118364	302.06512829400003	5567.832261300001	0.8627335253399999	0.161471228282	4.82430341447e-09	7.2782657513e-06	Chaperone DnaJ-domain superfamily protein
AT3G06390	103.68852343299999	100.969282669	61.1298285676	192.998406093	173.330067082	146.66029116200002	2132.35979159	0.8563802253180001	0.25758573695799997	3.87425187044e-05	0.00985104717168	Uncharacterised protein family (UPF0497)
AT2G46220	41.933502835	43.102468195	28.5641920122	81.0930689943	71.664139551	62.8185653537	1186.70904153	0.850929680157	0.234598373688	1.32490439634e-05	0.00428322664129	Uncharacterized conserved protein (DUF2358)
AT3G52060	77.4574608101	79.814446143	63.529542126	122.40672721700001	126.774245439	159.721868708	3542.06443111	0.842579633069	0.19189462675799998	5.65057876792e-07	0.00037609587505300007	Core-2/I-branching beta-1,6-N-acetylglucosaminyltransferase family protein
AT1G23870	41.1921029984	34.2451392632	39.0708402519	85.034783068	59.0347329862	72.2690238413	3172.01318009	0.84245529132	0.23374312119399998	1.42420178199e-05	0.00453939244033	trehalose-phosphatase/synthase 9
AT3G19930	38.451131901	32.5939464685	27.063842499299998	68.34925507210001	50.709438344700004	66.9534610854	1920.09773433	0.840475058915	0.24056130433200001	2.03417980265e-05	0.0061276860708599995	sugar transporter 4
AT2G15880	21.8673716117	29.2824477067	15.140459863	43.0764061692	58.475872868900005	30.038516709699998	1377.76227828	0.837805116154	0.31786414144999997	0.00033161086218600004	0.0409169499237	Leucine-rich repeat (LRR) family protein
AT5G47450	30.843932947	27.401589573600003	32.268915407399994	65.42599860199999	56.94695093560001	47.753130480799996	881.133970503	0.835758509681	0.22694971008200002	1.07306350504e-05	0.00362439210733	tonoplast intrinsic protein 2;3
AT4G28040	21.2473784455	19.1504659846	13.5041189222	40.4018387179	32.6117170716	29.1486847388	882.284432618	0.8219610034029999	0.262742751708	7.55426933562e-05	0.0158289921356	nodulin MtN21 /EamA-like transporter family protein
AT1G78830	198.76907340099999	156.020983575	178.89366050900003	394.65627258800004	228.63470301200002	396.50301195800006	8019.34630522	0.82069961903	0.289366189521	0.000217095177248	0.0320962072426	Curculin-like (mannose-binding) lectin family protein
AT5G57220	16.4140887097	13.1832617196	15.7467812388	30.0611137534	21.835112626199997	34.6922224898	732.625513964	0.819708017333	0.273237743762	0.00011288055969200001	0.021491610787999996	cytochrome P450, family 81, subfamily F, polypeptide 2
AT1G76600	15.8747003021	12.1375717957	18.290771275	31.6071916809	25.426429304699997	31.023794139	414.750921719	0.8090608073700001	0.273469471239	0.00012899340903	0.0235412971479
AT1G12780	40.6961831225	55.7659120152	37.309186092	71.9634056674	100.75485890899999	72.9104852879	1768.71055795	0.805483668639	0.216532862669	9.45701355686e-06	0.00335838834783	UDP-D-glucose/UDP-D-galactose 4-epimerase 1
AT5G02020	21.607557848699997	19.0432259749	13.4344925545	44.197734723800004	30.6073762294	28.853875280300002	721.807488441	0.802899095227	0.30154855832	0.000293879460208	0.0384421513556
AT1G78860	23.8363045129	23.8540709753	11.457645301700001	37.9186826646	33.4653865873	43.0141757518	741.646197315	0.7973460086699999	0.318323044962	0.000444593989236	0.04860464722900001	D-mannose binding lectin protein with Apple-like carbohydrate-binding domain
AT5G38710	13.063675778099999	11.4489717454	12.6984502077	23.2443269265	17.2270098044	30.338915543699997	603.90094577	0.796270622021	0.291380942409	0.000249892198411	0.0349077805558	Methylenetetrahydrofolate reductase family protein
AT5G43580	312.914651173	213.18059493299998	221.981680788	508.83524945	430.651626562	443.75109698	3532.96401808	0.7951625651809999	0.237854777846	3.60706841892e-05	0.0094916230605	Serine protease inhibitor, potato inhibitor I-type family protein
AT4G27450	53.1500809215	62.1927977243	34.4266803569	87.930494708	121.32538540200001	73.84535670439999	1569.68003898	0.792975823811	0.278694217616	0.00018458985413299998	0.028611427390700002	Aluminium induced protein with YGL and LRDR motifs
AT4G34138	39.8991255809	48.1558837666	46.7810251475	73.07904686260001	90.77817077350001	74.4469091526	2090.42595529	0.7845337635449999	0.16646530674	1.28722208773e-07	0.00012137431602200003	UDP-glucosyl transferase 73B1
AT5G43570	24.112166715300003	20.7193291648	14.4364830128	38.6798205275	36.304276405799996	35.885107239	277.978606205	0.7838049400499999	0.272579700135	0.000171372033065	0.02810252977	Serine protease inhibitor, potato inhibitor I-type family protein
AT4G35380	7.48508860386	6.5506217577	4.8979861219	10.7339585126	9.71821964038	14.8948934413	910.158837431	0.78168230999	0.274036810093	0.00018096676650400002	0.028611427390700002	SEC7-like guanine nucleotide exchange family protein
AT1G69890	31.098812813200002	29.2368627729	26.921782328800003	64.8414527036	58.0986143681	38.3808159843	993.554664044	0.775003608326	0.26497473615899997	0.00014583605632700002	0.025192900417400004	Protein of unknown function (DUF569)
AT1G28330	326.02740576900004	463.8734076	250.661868835	653.686183261	783.246453866	482.870817149	10111.019245	0.7714619343440001	0.274614488429	0.00022576754589900003	0.0320962072426	dormancy-associated protein-like 1
AT1G52342	18.9095774301	21.2655519576	17.835363722100002	43.1086449249	30.4573944098	33.8140563818	274.171888666	0.763741644552	0.28641364188	0.00031206395046499996	0.040125040903500005
AT5G61600	34.9784423041	48.1310702822	38.945029772	69.7763799738	79.8358056035	64.4614352982	1123.12069331	0.761485004296	0.188844489566	2.85450714692e-06	0.0013183162598900003	ethylene response factor 104
AT1G61740	55.958229818	68.9351540505	44.2927164938	102.107144584	99.3094930168	95.3610911641	2575.76425874	0.7558449439370001	0.201069935414	8.266984506989999e-06	0.0031180309898899998	Sulfite exporter TauE/SafE family protein
AT3G49780	152.504793773	198.907155004	99.86409553979999	264.515737511	275.546921341	279.001878575	1759.17491348	0.75524179162	0.256543912996	0.00012893920047299997	0.0235412971479	phytosulfokine 4 precursor
AT3G47340	62.1721383492	64.3243841974	42.781692838400005	128.51121306299999	76.1056178422	105.28429328799999	3821.29483218	0.7525652640070001	0.290542071912	0.000400867034604	0.046283780577	glutamine-dependent asparagine synthase 1
AT1G60140	37.5275960481	36.5307910866	33.7331627463	61.3466870497	56.3534098952	69.1361029938	2975.33073019	0.750411249184	0.179080644524	1.43385314579e-06	0.00083200247921	trehalose phosphate synthase
AT3G21520	38.5031942046	40.4811091083	32.8315281341	62.4779908095	69.3855607148	61.56879360560001	815.9508393980001	0.746864943069	0.176553661627	1.25390969505e-06	0.000766918281053	DUF679 domain membrane protein 1
AT3G12502	359.28945362300004	374.934139359	344.627688876	524.9980999630001	584.022589498	770.714106582	6889.32513452	0.7388946881559999	0.19822298903299998	9.594946315719999e-06	0.00335838834783	other RNA
AT3G16520	10.2568211485	10.7877849273	7.65320472766	15.867205551700001	21.3850524183	14.3091160991	529.950223332	0.736654728374	0.24658868453899999	0.00012322321464099998	0.022974615749499997	UDP-glucosyl transferase 88A1
AT4G14630	124.01499100299999	88.5520815565	117.090805751	175.92656719599998	164.140696523	262.551339132	2641.13582093	0.734492675697	0.278988201091	0.0003517123932669999	0.042336443934199997	germin-like protein 9
AT5G55970	26.2293785229	27.798882568699998	24.6472602421	46.4205678108	39.5010158597	49.7571484944	1302.36971071	0.732203031822	0.195915932998	9.359360085010001e-06	0.00335838834783	RING/U-box superfamily protein
AT1G20620	491.38116968400004	618.079455319	404.103321133	812.894662985	1068.69338875	757.2344679839999	27665.837338999998	0.7291025844	0.21178048563000001	2.7769108871999996e-05	0.00794353832976	catalase 3
AT5G27350	35.5560874963	35.211564122	31.0510346733	53.557258868999995	48.357324437799996	79.851086833	1789.71974984	0.724826382411	0.255647731874	0.000187459070431	0.0288584949922	Major facilitator superfamily protein
AT4G33050	13.763820492999999	11.740655566	7.91658032053	20.6516155794	17.117062528800002	22.6099256502	645.620236397	0.719680541717	0.283089741386	0.00043803199697	0.0483300182558	calmodulin-binding family protein
AT4G05070	93.00107631590001	137.267200108	118.162877864	160.684694334	239.910997485	205.259073752	1597.29238674	0.71532380236	0.21712333281399998	4.6857732382000005e-05	0.011096455513200001	Wound-responsive family protein
AT3G30775	108.881590608	94.0506762805	86.86155929979999	193.311224169	150.114257665	156.567943655	4741.95260938	0.714557555779	0.215634679227	4.39093012288e-05	0.010684596632299998	Methylenetetrahydrofolate reductase family protein
AT1G58320	68.0445766862	42.6491577706	61.0134564502	109.229262483	95.17760742760001	100.189618043	685.541153367	0.694335942936	0.268498564482	0.000396807522932	0.0460500217638	PLAC8 family protein
AT1G18570	14.11460524	15.9403545116	13.669742077	22.626281017100002	22.3208500535	29.7731131154	627.909953829	0.689511716077	0.22323970425099998	9.53610998353e-05	0.0189011557485	myb domain protein 51
AT3G10985	143.57553926100002	164.811030553	156.55037583799998	239.826985493	252.257047408	273.07583365200003	3617.09348539	0.689141619392	0.152954500715	3.69052569406e-07	0.000260989363927	senescence associated gene 20
AT1G03610	11.468691574100001	9.8479058743	9.70194641968	19.391697717899998	19.1605152268	14.915363268299998	454.160450421	0.6819861986419999	0.239062558278	0.00019548819584099997	0.029690589744099997	Protein of unknown function (DUF789)
AT4G22690	28.7373880813	25.8832917672	35.1007948858	56.7183289926	42.815185273400004	54.384946657600004	1832.27969283	0.676588605976	0.245390726897	0.000275303287307	0.0371452982883	cytochrome P450, family 706, subfamily A, polypeptide 1
AT1G73260	604.896876676	553.8027622769999	394.49951398800005	945.701002023	947.1606017989999	750.859230704	12336.325647799998	0.675698446047	0.229134954988	0.00014710907908	0.0252202913605	kunitz trypsin inhibitor 1
AT1G20840	34.1114982355	40.1454674193	37.2079275065	62.2955776188	53.0200327878	69.9810461468	2380.48192763	0.674207270317	0.19843472800999998	3.53580995721e-05	0.00941357403903	tonoplast monosaccharide transporter1
AT1G78310	10.5920982401	9.86488143849	11.422130425999999	17.648311658599997	15.7890392046	21.643398893	390.611064296	0.670435400093	0.256519713755	0.00038297680989399994	0.045375734072799996	VQ motif-containing protein
AT2G43510	181.221839554	125.01819675700001	143.613377601	234.876775815	237.82573609599999	298.773616583	1925.97188172	0.668107629544	0.240008002892	0.000241580758175	0.0339563512888	trypsin inhibitor protein 1
AT1G63720	12.6925600852	11.8882711237	12.6104267625	20.2910081852	18.7646531292	23.849067047600002	489.812168736	0.667601149565	0.22560247216499998	0.000144179022177	0.0250982405528
AT5G16370	34.6274649732	26.9421204406	28.1584500861	61.802930454	42.806144099099996	49.6083783026	1499.61240686	0.662767984659	0.259011500169	0.000431936118333	0.0483300182558	acyl activating enzyme 5
AT1G65970	124.714780532	112.27493284399999	81.48868040239999	187.306171139	209.834835183	144.307395123	2028.89332634	0.652028203618	0.248058619276	0.00038812170586	0.045508778257099994	thioredoxin-dependent peroxidase 2
AT2G38310	47.2821408952	48.0436830359	44.846425417	66.5288353339	73.1365608842	90.3385423136	1311.30171506	0.6453718186330001	0.196025171224	5.05316232721e-05	0.011788975614899999	PYR1-like 4
AT1G19770	35.2620162003	31.961517520900003	33.4044529929	57.781351836099994	45.4340342797	63.896415868999995	1202.07594743	0.632848719645	0.232549028356	0.000289560101614	0.038097355229800005	purine permease 14
AT5G25280	41.733726402399995	51.0387726908	33.7306447581	62.2663330419	78.1082928062	64.4617955664	2339.7425878000004	0.623775873642	0.200227020016	9.60509461369e-05	0.0189011557485	serine-rich protein-related
AT2G28110	29.1793777266	27.3246239373	28.471154345	48.0107184754	37.5629489352	55.358662978199995	1179.05944131	0.623311497107	0.240246317094	0.000415011771075	0.0474738506063	Exostosin family protein
AT2G02710	34.5114963603	41.0953700214	32.1310300573	62.677325972700004	68.492571969	45.664120993500006	1569.48428594	0.619586836041	0.22552053406599998	0.00027854196802099994	0.0371452982883	PAS/LOV protein B
AT5G18170	66.9946934037	76.9822111177	64.490311984	122.87385344399999	127.992920199	88.17406806209999	2792.61039271	0.6181662631629999	0.213080673548	0.00018038119745400003	0.028611427390700002	glutamate dehydrogenase 1
AT4G30270	121.024428871	110.67474860700001	105.368569055	208.281846394	168.180755467	167.996127024	3420.50073085	0.615408656992	0.204649271259	0.000123778043639	0.022974615749499997	xyloglucan endotransglucosylase/hydrolase 24
AT3G29240	37.6391053374	45.8968330954	39.9740772283	65.4167936334	75.3791130906	56.6604805225	1396.83717699	0.612805376067	0.18718409166799999	5.54007716312e-05	0.012663832949600001	Protein of unknown function (DUF179)
AT1G15380	179.13754005799998	174.132188197	162.442912874	292.040232484	267.172478761	255.69667838400002	4197.38798535	0.612754956386	0.17071303889800002	1.81534593434e-05	0.005551524120819999	Lactoylglutathione lyase / glyoxalase I family protein
AT5G14920	41.5954104042	44.7455066467	37.412470730100004	61.5089421871	77.8232429554	58.897799513500004	1290.14513926	0.606941959322	0.184988319078	4.57319503629e-05	0.0110097237948	Gibberellin-regulated family protein
AT4G13250	17.5621124038	15.6356977751	14.9554705926	24.9494317113	24.3339231535	27.639723299299998	777.209080218	0.601273636229	0.198159423883	0.000123857848937	0.022974615749499997	NAD(P)-binding Rossmann-fold superfamily protein
AT1G30820	99.94480421780001	122.776592241	84.61563455699999	161.018704426	165.043980672	155.71240529	6261.17065276	0.592505317936	0.182959580085	6.45482866884e-05	0.014320860076099999	CTP synthase family protein
AT1G55020	79.5654700039	105.79940271	85.1903208292	126.00219661	154.504561336	140.672788696	6185.76618252	0.591350932055	0.165956102951	2.05790606003e-05	0.0061276860708599995	lipoxygenase 1
AT3G04350	27.3784015249	25.8307516869	21.7979670368	41.9962082802	37.7079997092	38.3985145435	1398.0332965999999	0.584498286415	0.19547288638399998	0.000144024034229	0.0250982405528	Plant protein of unknown function (DUF946)
AT5G27920	14.200254026	14.5642721472	13.723583353299999	19.4996901775	22.7313242665	23.733012291199998	818.328368261	0.571285476779	0.179083524465	7.8338799906e-05	0.0161164276534	F-box family protein
AT1G28260	18.135644016700002	20.6991586684	17.177112863599998	28.290467266999997	28.756280393	28.439102948000002	1479.66900278	0.56551671764	0.162444857024	2.8871050833e-05	0.00806607259693	Telomerase activating protein Est1
AT4G19160	147.254848069	183.096783232	128.146619044	215.700635496	234.593911003	255.46677290099998	7671.66348552	0.559425277759	0.185694012376	0.000140511769629	0.024842041771200002
AT1G07040	19.739850503299998	24.443730334	19.4766297522	30.9536818902	32.7154448011	34.108197738200005	865.638902309	0.558351576633	0.181130843603	0.000113013773035	0.021491610787999996
AT5G19120	126.920915885	114.830652629	103.99292384799999	198.889806257	182.57127969299998	156.493827627	4027.18206318	0.557532771052	0.20095899163800002	0.000280682545616	0.0371452982883	Eukaryotic aspartyl protease family protein
AT2G33850	40.1019690509	51.4552591726	38.9034218342	56.9016953991	79.93394139819999	66.73808732149999	1052.37479996	0.554180017654	0.203771577635	0.00033374220886199995	0.0409169499237
AT3G56140	7.853364783330001	9.8044772797	8.31889074734	12.3312308797	13.8068582356	13.9751709595	542.130342948	0.552360500296	0.19338032763399998	0.000226928553196	0.0320962072426	Protein of unknown function (DUF399 and DUF3411)
AT2G30600	25.412157113699998	28.214842211799997	20.0198039797	38.547300280900004	38.9863657612	35.7367295344	1875.14195794	0.550640092817	0.192241954184	0.00022198157562599996	0.0320962072426	BTB/POZ domain-containing protein
AT2G05440	4662.87247498	3868.74006297	3374.74671984	5974.63149488	7080.14540351	5535.74182813	70963.3371044	0.549098609273	0.20405377465100002	0.00034554407291300006	0.0418163763102	GLYCINE RICH PROTEIN 9
AT3G44300	262.11897423700003	283.905994668	224.82643046	442.89906137800006	366.72009585	379.043399623	8948.98685492	0.546963202654	0.194918336946	0.00021513860842900003	0.0320962072426	nitrilase 2
AT5G21170	41.5915447747	45.8878084047	35.430436598	67.9939476786	62.959260935500005	57.3339385774	1372.37618199	0.539951729429	0.197139296135	0.000319535748114	0.0408536383041	5'-AMP-activated protein kinase beta-2 subunit protein
AT5G65660	216.329486335	275.529745767	186.377696908	295.662820464	367.259887144	372.847875746	4048.63842897	0.526874723059	0.200458393336	0.00043868196588	0.0483300182558	hydroxyproline-rich glycoprotein family protein
AT4G08920	17.0479959766	17.8615157939	14.070162099300001	25.986411982899998	24.916757243600003	23.1489460972	1005.66301094	0.519042759492	0.19495834674600002	0.00041536996995300004	0.0474738506063	cryptochrome 1
AT5G60710	15.0072090138	17.3679558035	17.546981639600002	25.5941494503	24.042642144699997	24.9173203547	1025.21958409	0.508863887196	0.18566573702999997	0.000343167483143	0.0417520437824	Zinc finger (C3HC4-type RING finger) family protein
AT5G63195	53.6245690524	62.2663375626	52.1548998965	91.0237944539	80.5507949653	78.7604957827	2038.92251364	0.508691184059	0.18520743612999999	0.000334495613605	0.0409169499237	other RNA
AT1G15740	44.002705757200005	46.0115870821	45.8106114548	69.7785448593	63.5632435275	66.3236005252	2469.77892813	0.4978384277699999	0.17001622128199997	0.00019812276736	0.029890121502400002	Leucine-rich repeat family protein
AT1G33050	39.591812943600004	41.6237097666	34.1179692797	51.1620305833	64.0537671503	53.9371805874	2627.58792252	0.48959520912	0.168646655378	0.000223717626002	0.0320962072426
AT1G80920	209.029635711	239.468566634	197.536797931	294.017800705	330.536736404	308.608747352	4302.04034293	0.486989214397	0.148805541697	6.61869934775e-05	0.0145418608	Chaperone DnaJ-domain superfamily protein
AT2G44790	303.970662851	294.588016287	266.316806821	419.02926838800005	429.660097195	386.935210676	6472.58008244	0.45852386761999997	0.160767521374	0.000277475662103	0.0371452982883	uclacyanin 2
AT2G18750	55.9840441311	59.463281297200005	50.432335840600004	79.3905183241	80.3094801289	75.880119567	3255.95752167	0.45412643594999996	0.158150200538	0.00026913866786500005	0.0366904099626	Calmodulin-binding protein
AT5G51530	0.270673125415	0.0391904070788	0.696314869062	0.0300984966803	0.0396335866759	0.026820433144799996	12.293921151	-0.05130923070590001	0.140478872547	0.00036875230902999996	0.043920340807	Ubiquitin carboxyl-terminal hydrolase-related protein
AT3G14735	4.5421008165	0.511501529969	4.63314618759	0.7332950263079999	0.5911837464890001	0.42006277384499996	29.3134924714	-0.0775335518967	0.162741685409	0.00045674660131699994	0.0494553855875	U6-1; snRNA
AT2G20800	0.8102899037219999	1.3438565872900001	4.0575206259	0.32109495078	0.40987325181100004	0.592685662317	43.6288403074	-0.116212378428	0.225672220306	0.00021605058375099998	0.0320962072426	NAD(P)H dehydrogenase B4
AT2G47470	244.161308295	251.83848776	239.78061621900002	162.86527163	191.36313301	159.220900845	6030.57447514	-0.42144602181900004	0.15079404672399999	0.000431884762191	0.0483300182558	thioredoxin family protein
AT5G56010	228.101274521	237.60255841	253.344946218	167.540803582	169.813363045	151.164964438	9343.07715693	-0.442376804026	0.163227626405	0.00043994625544399997	0.0483300182558	heat shock protein 81-3
AT2G25110	99.5230097188	98.72250164120001	101.99888749799999	62.1824380538	75.9317367072	64.9336802454	1921.22326609	-0.4555971768	0.161800309881	0.00030560510099900004	0.0397462266414	stromal cell-derived factor 2-like protein precursor
AT2G47020	30.2673132706	29.6795643853	24.767490779899997	17.752308453199998	19.733132781	16.4172085267	778.989636068	-0.517768199435	0.191927736987	0.000363405551117	0.0435125270993	Peptide chain release factor 1
AT3G02920	25.0130968575	21.871705127	22.7552205588	14.3085154843	15.124251613	12.5596538654	484.763641435	-0.591029442043	0.208842545925	0.00022508976525799997	0.0320962072426	Replication protein A, subunit RPA32
AT2G47015	41.507967199	38.1658623548	33.202975866399996	23.232805115900003	23.9510999421	20.316639417	717.5630789910001	-0.610864391442	0.199535353301	0.0001085098213	0.0211687694485	MIR408; miRNA
AT1G60640	34.619170594699995	45.371444436800004	51.7402540881	19.6683912311	31.3180067293	22.7703677371	875.923279614	-0.673506251496	0.25349374598200003	0.000332958316139	0.0409169499237
AT4G35190	24.8443175265	24.0854404638	35.4707669665	13.978436439000001	15.6585905485	17.2323997574	414.34113674199995	-0.674114428204	0.26036683111	0.00039351204883800005	0.0459029776557	Putative lysine decarboxylase family protein
AT5G14565	54.9145509577	37.6851804699	42.007430799699996	26.8774458145	20.5400691027	26.581660818899998	1297.07087546	-0.680462909329	0.26251240639400003	0.000387019693916	0.045508778257099994	MIR398C; miRNA
AT5G14570	56.8546691221	39.0033480152	42.975633247	28.0806256352	20.787032046	27.0013346579	1318.64017919	-0.68521350917	0.267425333477	0.000423202104979	0.0481259479179	high affinity nitrate transporter 2.7
AT2G20710	5.65821005586	6.3964114653	6.30097803978	2.93619918675	3.78140069566	3.41140158614	166.724127873	-0.686193933812	0.256834348044	0.000311647998959	0.040125040903500005	Tetratricopeptide repeat (TPR)-like superfamily protein
AT5G60030	56.554593342299995	46.127635177399995	64.8070392346	30.5479540971	37.232011721	25.2130071852	743.8377833010001	-0.6895385728910001	0.251931981207	0.000262769113141	0.0360528313377
AT5G38720	34.9039658096	40.1842704928	39.725011257800006	17.6026508654	27.539038376999997	17.6285869845	666.489478051	-0.7318347133419999	0.234233551732	7.93929888312e-05	0.0161861561914
AT2G14520	10.5537563424	10.414966267	13.7290313817	5.34692169686	7.292941432439999	5.946095611919999	244.79298480900002	-0.739250811017	0.258708311397	0.00017776997724099997	0.028611427390700002	CBS domain-containing protein with a domain of unknown function (DUF21)
AT4G00670	130.239471385	114.899148026	138.238981358	63.6583204787	70.2981441592	76.6942476883	959.768923502	-0.757255274272	0.191212291897	3.61443361687e-06	0.00163589265499	Remorin family protein
AT4G25340	69.7824965448	65.2615312336	68.4525949002	36.8955088088	45.1801312579	27.4813431256	1728.11422394	-0.760743792858	0.225099607236	3.22664785907e-05	0.00879747482539	FK506 BINDING PROTEIN 53
AT2G18660	23.8036488708	16.6622115847	27.0286686129	10.210692834	12.5376741272	11.6167937707	253.759179272	-0.8004948813789999	0.282485056336	0.00018232710120800002	0.028611427390700002	plant natriuretic peptide A
AT5G05270	13.559858896600002	17.538940167	17.3731769193	7.1169978694300005	9.05773525947	8.95745347045	241.80740521799999	-0.805503957977	0.23678967413899998	2.96163056796e-05	0.00817337801866	Chalcone-flavanone isomerase family protein
AT3G23210	8.04130470844	11.5981193128	13.978209208900001	5.521003996930001	5.84199417645	5.10562387679	206.432859268	-0.8440770871269999	0.287427121452	0.00013120711586299999	0.023753736255900004	basic helix-loop-helix (bHLH) DNA-binding superfamily protein
AT5G15960	93.3093303537	65.5100848382	148.26067800299998	50.5013300856	46.0411712196	50.0574805498	798.965515945	-0.8449212724099999	0.338006570264	0.000437924507742	0.0483300182558	stress-responsive protein (KIN1) / stress-induced protein (KIN1)
AT5G10100	9.44159198038	10.8891466648	14.2259354417	5.58796312071	6.411914950669999	5.30681297674	271.032011931	-0.8466135217020001	0.254158380453	3.68541140781e-05	0.009586305765370002	Haloacid dehalogenase-like hydrolase (HAD) superfamily protein
AT3G28510	126.156948409	69.03557314310001	147.45157615600002	61.8188134967	48.7864940481	52.5126890258	2991.32499982	-0.8576283477140001	0.328806010716	0.000329804698764	0.0409169499237	P-loop containing nucleoside triphosphate hydrolases superfamily protein
AT5G59320	39.7662939761	37.3258414556	56.441381457	20.1885335002	26.8193921166	19.1039464105	433.816529625	-0.863557361692	0.26506724616099997	4.70729001003e-05	0.011096455513200001	lipid transfer protein 3
AT5G44110	35.4255435531	29.7530513908	45.9227813858	19.8809373755	16.758714366	15.8427327373	563.971612317	-0.931598974526	0.260402276959	1.47800336454e-05	0.00464544668604	P-loop containing nucleoside triphosphate hydrolases superfamily protein
AT5G24660	116.607818444	89.732639805	129.619764295	56.290143530600005	50.6260006371	50.5589283875	877.921413627	-0.973604485444	0.228649853204	9.36295101927e-07	0.00058856550435	response to low sulfur 2
AT3G51238	10.7042075175	11.0918238957	21.7466565218	5.12359319537	8.012324526239999	5.76237809124	332.71346404400003	-0.9941286176980001	0.354953269903	0.000183683987771	0.028611427390700002	other RNA
AT3G51240	11.8541290147	12.2833858792	24.0828358033	5.67400572697	8.873064959430002	6.381413403430001	332.71346404400003	-0.9941286176980001	0.354953269903	0.000183683987771	0.028611427390700002	flavanone 3-hydroxylase
AT5G42146	20.2772838525	13.6288559657	20.3487780559	8.008126420739998	7.59470111765	8.37956156831	156.521877048	-1.00742826817	0.297306550898	2.80814434989e-05	0.00794353832976
AT5G26220	6.01173143357	4.64229714753	4.39701481	2.25060540091	1.5299998167299997	2.18419621856	62.598095918599995	-1.04249196588	0.427177608751	0.000463323407666	0.0499286129309	ChaC-like family protein
AT1G22150	12.5213540839	10.8385037537	11.8296845201	4.162021953430001	3.81556218759	6.99494858351	315.580835068	-1.05270537706	0.308214524978	2.54344792034e-05	0.007379259799640001	sulfate transporter 1;3
AT1G65500	14.0558909544	13.2098699722	10.016294009	5.490380946159999	5.27634325081	4.7151554592	87.69445526850001	-1.07268073217	0.328000453431	4.13022167984e-05	0.0101594474581
AT3G53830	3.52788245961	5.73756236476	5.99659049925	1.6859600723500001	2.54682879061	2.0714083606	111.233867405	-1.0776520431999999	0.33631153498099997	5.15794497338e-05	0.011910642321200001	Regulator of chromosome condensation (RCC1) family protein
AT5G24655	93.25517761729999	43.5237463757	93.1306508907	38.7273057	31.700398551	21.678572961900002	543.176592023	-1.08811356572	0.380699059803	0.00014954721361700002	0.025445514617699998	response to low sulfur 4
AT4G37800	8.68999609134	4.87982665606	8.707541470510002	1.91957401803	3.1811037092400003	3.60021817804	112.51536665299999	-1.11714252236	0.40424537489699996	0.000195337046662	0.029690589744099997	xyloglucan endotransglucosylase/hydrolase 7
AT5G50800	11.5076228354	5.8316076987	8.57798151983	3.3341537576599998	1.8722392610499998	4.27177521838	142.257897118	-1.1558359794600002	0.44918042069200004	0.000321580626775	0.0408840987861	Nodulin MtN3 family protein
AT1G09080	6.997993071669999	3.7699467679	6.01039049382	2.25738725102	2.3355506434	2.0902446266099997	159.01364647399998	-1.15774905771	0.320930391745	1.2259011405999999e-05	0.00402060040752	Heat shock protein 70 (Hsp 70) family protein
AT1G21890	11.305354511900001	7.333255833039999	15.6160584892	4.36479216265	3.28430961355	4.84295197546	221.20343500599998	-1.25793745429	0.356810403684	1.62135324496e-05	0.00502619505938	nodulin MtN21 /EamA-like transporter family protein
AT3G50470	2.53799159553	2.25076892022	4.70476438074	0.913691581744	0.929069978133	0.924204699807	32.9755848817	-1.4335668976499998	0.546568432772	0.000262868633262	0.0360528313377	homolog of RPW8 3
AT4G03292	4.8598609559199994	5.41812731745	7.7219103126399995	1.24834748526	2.31273271196	1.7865632788799999	40.7561499679	-1.47733765825	0.481274039735	7.28689785535e-05	0.015415789563500001	Polynucleotidyl transferase, ribonuclease H-like superfamily protein
AT3G22840	7.69633749462	9.63578617485	14.866424390399999	2.4902760714900003	3.73438311431	3.1611096486	116.981037861	-1.62681283622	0.34377907159800003	9.26627896783e-08	9.98551871628e-05	Chlorophyll A-B binding family protein
AT1G02450	5.91807097553	4.24864579514	6.79128452265	0.806150123654	1.84143902182	1.77877475275	36.8749415156	-1.6406865156700001	0.5352826365	7.28895043434e-05	0.015415789563500001	NIM1-interacting 1
AT4G31330	11.4741868382	10.351379261	13.356423319600001	3.78848469084	2.47402202542	3.49831736672	151.841639364	-1.71266342584	0.306475378596	9.89785778907e-10	2.03625928879e-06	Protein of unknown function, DUF599
AT5G17450	10.9313685811	5.539584854909999	24.4452948319	3.84475182177	3.02342491898	3.3417689916900004	108.42577474299999	-1.7189626205400002	0.5217543405430001	3.36163519519e-05	0.009056405293709999	Heavy metal transport/detoxification superfamily protein
AT2G36800	1.8743269483900002	1.89966939627	10.9630371152	1.26865990894	0.9426768521259999	1.01743976683	94.65134393860001	-1.75303003708	0.698336552157	0.000330909933245	0.0409169499237	don-glucosyltransferase 1
AT5G07050	3.24414520775	2.19200581966	5.72741542349	0.765216017295	1.1947655063299998	0.777337977588	60.3496277162	-1.8017504867900003	0.472945695642	5.14695768041e-06	0.00219765381712	nodulin MtN21 /EamA-like transporter family protein
AT5G08640	8.839969973739999	7.60199462612	17.5929306039	2.9886961061000004	3.00719554669	2.44022856585	203.013812655	-1.8641303208000002	0.35967808286799996	9.12961656796e-09	1.21531307608e-05	flavonol synthase 1
