## Supplementary Table 5f for "Genetic determinants of endophytism in the *Arabidopsis* root mycobiome"

Gene ID	RPKM ctrl1	RPKM ctrl2	RPKM ctrl3	RPKM test1	RPKM test2	RPKM test3	baseMean	log2FoldChange	lfcSE	pvalue	padj	Short description
AT3G03670	0.0	0.0	0.0	2.2969282002	2.18157856258	4.07339357465	31.2186165761	7.452280650820001	2.66047600724	1.2457910516099998e-07	0.00011451934242	Peroxidase superfamily protein
AT2G18140	0.0	0.0	0.0	1.92414443841	3.65715038556	3.5729483505300004	28.647646582399997	7.29295727005	2.65005759605	2.3623782900500002e-07	0.00020847515934	Peroxidase superfamily protein
AT3G60270	0.0	0.0	0.0	5.82399603315	2.4224014032	2.1412350044	18.1728633962	6.32376504641	2.64423366272	1.38306935724e-05	0.005448799314189999	Cupredoxin superfamily protein
AT4G11340	0.09495029708960001	0.18170646894499998	0.08964718762660001	3.7842554869800002	4.56460798972	2.90399601214	53.191349764799995	4.63844934808	0.8376200627089999	7.58597269548e-09	1.04601081005e-05	Disease resistance protein (TIR-NBS-LRR class) family
AT5G39180	34.3175399342	41.569932647399995	68.7656473645	865.1056106760001	1023.01149917	386.92500374900004	5743.95886835	3.84095139635	0.48484810783	1.0829855017200001e-16	3.98213768981e-13	RmlC-like cupins superfamily protein
AT4G33710	1.10812582015	0.0	0.348745137747	7.877291641830001	5.68945414162	10.8037901472	61.6315152604	3.8220920778900003	0.728624311334	1.18240359317e-08	1.4492326707e-05	CAP (Cysteine-rich secretory proteins, Antigen 5, and Pathogenesis-related 1 protein) superfamily protein
AT5G39150	43.0078266425	51.3550479175	77.0167446182	899.849606755	1101.31012694	426.667335055	6337.04708331	3.7682566038	0.277937733343	3.4149381134399997e-43	7.53403646586e-39	RmlC-like cupins superfamily protein
AT3G12910	0.44429572977799997	0.283416379236	0.5593082397829999	5.15173167807	5.11468400497	3.18449789274	43.3511412525	3.07368527005	0.71291716174	1.08451019648e-06	0.0007250443622649999	NAC (No Apical Meristem) domain transcriptional regulator superfamily protein
AT1G26240	10.5202550462	7.33805832	17.9159623739	106.608920684	162.10366300299998	57.4755641792	1593.56107068	2.9610814769	0.568864088149	8.16830389211e-09	1.06005364981e-05	Proline-rich extensin-like family protein
AT1G70830	1.58274132266	3.23081972565	5.8777489888800005	25.3428054263	35.0122160264	21.2089607033	380.01020261199994	2.83406168078	0.34986899862099996	2.83172055997e-17	1.24946837988e-13	MLP-like protein 28
AT5G39110	53.0086645133	79.0121653843	75.371174501	451.41693303	589.525909612	338.948259318	3264.29638748	2.69874755625	0.206092527616	1.8089464627000001e-40	1.33029922867e-36	RmlC-like cupins superfamily protein
AT5G39120	115.404815144	181.876716448	192.88198142099998	1074.99770876	1008.52832145	833.2104823860001	7006.10316718	2.54601124488	0.19161422505	1.2731459351799998e-41	1.4044072810999998e-37	RmlC-like cupins superfamily protein
AT2G40740	0.4816569616	1.22899648087	1.0610967117299999	7.156588426930001	5.12337896777	4.846064960940001	54.137471700000006	2.36116408423	0.596212140819	3.71287271591e-06	0.0019049627408900002	WRKY DNA-binding protein 55
AT5G51870	0.940116249511	1.6705940757	0.887609416653	3.1927999065599995	4.99072584585	12.9863257004	80.8836873401	2.32266504445	0.634687029564	1.0067911281e-05	0.00419091054115	AGAMOUS-like 71
AT5G45240	0.405494995689	0.22171318228	0.273462515761	1.89355681215	1.66448048622	1.44674926612	44.5680046943	2.14998735556	0.63747228915	3.20892798695e-05	0.010891595268899998	Disease resistance protein (TIR-NBS-LRR class)
AT5G20230	11.066395999000001	8.41308749778	11.7364712934	40.384767613899996	45.7784852792	35.977831209499996	441.501065515	1.9049648133300001	0.234900087562	2.44952469576e-17	1.24946837988e-13	blue-copper-binding protein
AT4G31970	7.1901293674	6.19189066696	12.898245743399999	40.769309314299996	37.744025353299996	26.4558983344	637.560519985	1.9037137804599997	0.28512195471900004	1.1068369385899999e-12	3.05237956739e-09	cytochrome P450, family 82, subfamily C, polypeptide 2
AT5G40990	5.77702927572	3.7252248886699997	3.0829070176899998	14.8842071252	14.1047436218	12.663620688499998	188.75456783200002	1.603942768	0.327145550882	4.0273791309e-08	4.4426019193000004e-05	GDSL lipase 1
AT4G11310	5.1780224842199996	2.83119608158	3.7913317705000003	15.0363190109	11.5178858299	11.7988134526	207.95422275599998	1.57320212519	0.327848043372	6.7760693216e-08	6.66096810305e-05	Papain family cysteine protease
AT5G04140	0.288767458707	0.401901487612	0.24785398585700003	1.21604798942	0.942880877437	1.03078265366	68.7126737565	1.5009106587799999	0.5013635310419999	0.00010088751417399999	0.0250087678394	glutamate synthase 1
AT1G22890	6.0659481389300005	7.25525650601	2.62494663161	16.1702900877	18.6796677588	15.8315887305	114.775512236	1.4730272132	0.41856908698600004	1.66930728808e-05	0.006349699549939999
AT1G18970	83.2017803297	39.221677815300005	86.4597320665	222.214236169	208.983260611	183.47806575200002	2067.38540016	1.45469233413	0.26285371859	1.41649047475e-09	2.4038932964599997e-06	germin-like protein 4
AT3G47250	0.456989893486	2.84226140319	2.73262025723	5.7382820328	6.649673741769999	6.988376387160001	145.418912638	1.4169529727899999	0.49447941646899995	0.00013679744220100002	0.031768685998299996	Plant protein of unknown function (DUF247)
AT5G63160	23.1122259431	34.0377830476	22.3906284384	55.173578052299995	84.49775188470001	65.8424052876	1233.46110455	1.30979756324	0.210496498836	2.29601624981e-11	5.065471050319999e-08	BTB and TAZ domain protein 1
AT5G39160	51.507213982399996	44.4020060413	38.9947053429	125.15873143200001	100.42990310299999	108.191577945	1286.0123205999998	1.25561534282	0.189410494474	1.55901614091e-12	3.821668233429999e-09	RmlC-like cupins superfamily protein
AT2G33790	9.374429331610001	13.454890383	14.034925768599999	26.1252387782	31.487216441100003	32.8385280212	415.10334963599996	1.2076518569799999	0.242416398122	2.74906900926e-08	3.19210318328e-05	arabinogalactan protein 30
AT5G39190	61.053470668	54.748734634099996	52.6638691185	146.451318205	121.234535281	131.575136592	1554.29951948	1.19967894084	0.173264768598	2.06684427525e-13	6.514102628650001e-10	germin-like protein 2
AT2G43610	162.402162487	98.9431224814	181.243227158	395.24542415400003	276.853397637	408.124192161	5230.22291582	1.18948514796	0.24815329698600003	6.94416944837e-08	6.66096810305e-05	Chitinase family protein
AT1G26410	8.24502115192	6.81692665591	9.598394860580001	20.9052045474	15.9458518204	21.339256894400002	454.053177282	1.1360660504	0.255405291173	3.56725329898e-07	0.000281074079579	FAD-binding Berberine family protein
AT1G26380	10.4072307774	8.826553966939999	19.279748288900002	35.2955624256	25.7584848188	30.1366579291	721.786615563	1.09636838171	0.299172505244	9.25046422518e-06	0.00398002020613	FAD-binding Berberine family protein
AT1G58340	2.92785532963	2.9318229302599996	2.25003640077	6.617671789330001	7.43081011505	5.12890278583	174.531142988	1.07271472425	0.326870005347	3.79486347721e-05	0.0124958623931	MATE efflux family protein
AT1G80380	50.4809570913	75.57273424729999	63.3340066747	128.11034057	145.785418697	122.946190219	3369.46020979	1.0244747834399999	0.164914594593	2.9073082848800004e-11	5.83100321646e-08	P-loop containing nucleoside triphosphate hydrolases superfamily protein
AT2G26560	48.7026970956	58.0438679257	76.3037697801	125.458639749	142.325519292	121.44830993	2590.29997657	1.01928223951	0.189393761151	3.27625556252e-09	4.81871668135e-06	phospholipase A 2A
AT2G38870	60.650751612	44.247916062799995	57.4827203608	157.85115010200002	84.5229124195	106.762399931	966.114375235	0.976989036618	0.26994680460000003	1.11839120188e-05	0.004486172126529999	Serine protease inhibitor, potato inhibitor I-type family protein
AT1G26250	37.253664442399995	19.5264652922	55.3421236952	86.97923878649999	100.791126144	62.0018811088	1820.94009665	0.954713807027	0.325168878067	0.00011113282273	0.026942992692999997	Proline-rich extensin-like family protein
AT5G20250	49.4141335591	59.1253722952	65.3159972501	97.73232896450001	133.515197911	113.788054637	4716.62999822	0.92811340266	0.17004908603799998	2.1431035959000004e-09	3.37722510948e-06	Raffinose synthase family protein
AT4G15990	33.5900639233	30.152585229099998	27.463679597600002	65.1329339647	59.748835954700006	61.1875614928	350.087277921	0.923784570592	0.23788929805300002	4.14900302037e-06	0.00208034783262
AT3G15450	268.591353049	610.861533435	399.29659161	714.951208159	1012.72565313	873.04820842	12542.6652518	0.922880933257	0.241095994682	4.636012165430001e-06	0.00217616383817	Aluminium induced protein with YGL and LRDR motifs
AT3G26650	12.9107789577	17.3477273839	13.8322763643	30.9876013653	24.058678015500004	33.7403232411	635.01563101	0.9200947557260001	0.231622725632	2.92619211144e-06	0.0015745768381099999	glyceraldehyde 3-phosphate dehydrogenase A subunit
AT1G78290	19.3519063683	34.0841690694	33.1466401377	53.705284759899996	55.572027453000004	61.0346871895	1309.7618024	0.886906174112	0.22169415082	2.61349445209e-06	0.0014784337077400002	Protein kinase superfamily protein
AT3G25190	195.202094905	124.623068439	172.95353693400003	418.57574393699997	212.58517394	374.117595209	4058.46810384	0.886313115625	0.275297840507	4.31150542244e-05	0.0134803166499	Vacuolar iron transporter (VIT) family protein
AT2G15120	10.6189509326	21.0964682544	9.940902405760001	23.9421712888	39.8184600152	22.9440320421	617.461943849	0.8837515570919999	0.31741774613	0.00017630362877799999	0.0400990789495
AT5G47450	32.2632255915	27.398085201399997	30.842044425100003	58.1595477467	44.2907302366	71.9595537324	865.092130608	0.830310574686	0.24543741240800002	2.66365193496e-05	0.00932785539508	tonoplast intrinsic protein 2;3
AT1G73260	394.584028069	554.026788725	604.859839862	980.941227974	877.250610316	1023.63131655	12587.3557331	0.8283610461830001	0.18468860243500002	3.3865167896399997e-07	0.000276716049678	kunitz trypsin inhibitor 1
AT2G15220	271.40915392799997	201.349623923	328.29645837	650.545272888	406.832195123	488.986079765	6182.99099826	0.8265158920450001	0.241262913616	2.28449410055e-05	0.00840008480771	Plant basic secretory protein (BSP) family protein
AT3G48360	66.175672241	96.29558944940001	68.9686527451	136.306831411	172.66121118400002	121.97729714799999	2933.37951585	0.8252910474740001	0.18458665621800002	3.3316533773000003e-07	0.000276716049678	BTB and TAZ domain protein 2
AT2G46750	51.495426010900005	50.453207687299994	66.4920737926	100.893576151	96.4058911273	115.49416834600001	2905.74477685	0.8173368026719999	0.186262267962	4.83532172502e-07	0.00036785126861099996	D-arabinono-1,4-lactone oxidase family protein
AT2G39400	14.672922292	10.3033959577	9.16113169635	23.4354942201	21.0378518993	21.9671612496	371.98220598800003	0.814855086315	0.270863927938	9.10514890926e-05	0.0236326817925	alpha/beta-Hydrolases superfamily protein
AT5G06730	17.051763698	34.0887601482	26.640671136799998	54.8945978188	56.309496263199996	37.6714880966	970.737682792	0.803925233013	0.259672491587	6.97630200606e-05	0.0192388968572	Peroxidase superfamily protein
AT1G13520	35.9900564577	20.5769678934	32.5071448685	60.5744764236	53.24250518109999	55.4779129333	1016.55740448	0.790865690983	0.24683347991500001	4.85454987959e-05	0.0144731188437	Protein of unknown function (DUF1262)
AT1G67980	19.3811866855	39.5086940271	39.9124250216	62.602363973100005	65.6149490448	59.5350066139	889.367403253	0.7898014468699999	0.262084550085	9.015553258700002e-05	0.0236326817925	caffeoyl-CoA 3-O-methyltransferase
AT3G22060	25.0150361329	29.0169594444	38.1317105731	60.0209043004	73.91990228479999	41.9760689298	835.120283022	0.7835041542290001	0.258511540757	8.57205141395e-05	0.023062999792	Receptor-like protein kinase-related family protein
AT2G05440	3422.73696413	3874.93968846	4590.293115500001	9089.23210928	5788.44168071	6694.74869573	75393.8495401	0.782688875734	0.204991874629	7.26089969764e-06	0.00326918304346	GLYCINE RICH PROTEIN 9
AT1G15040	47.377355424399994	65.2112237852	91.8588427944	149.185828001	114.41774757799999	119.746216964	2735.74527718	0.781403512369	0.24460178147300002	5.04812333814e-05	0.014849559611500002	Class I glutamine amidotransferase-like superfamily protein
AT4G33050	7.91518442965	11.739154060899999	13.7629777575	17.6754802209	20.7750727785	24.2257199158	636.770561845	0.76870425388	0.260537441058	0.000110056460816	0.026942992692999997	calmodulin-binding family protein
AT5G21940	66.8030638947	105.095635219	79.760781299	151.443770242	135.815116069	162.711921451	2513.17183031	0.7669319926389999	0.191006407214	2.44154325414e-06	0.0014784337077400002
AT1G13260	14.801394883499999	20.514487290199998	14.7369731065	23.0664440383	34.0040559639	35.031624307600005	690.738023402	0.757947886715	0.244027532561	6.81054852999e-05	0.0190195343884	related to ABI3/VP1 1
AT1G10070	18.467182439400002	29.9392521709	26.8769636766	42.3461917771	46.1427172962	46.2155235425	1135.72831928	0.750033275107	0.203609415189	9.0803113667e-06	0.00398002020613	branched-chain amino acid transaminase 2
AT3G13750	50.7060380382	64.75880340020001	60.275381146099996	84.1480581471	100.280461431	127.59357957600001	5000.22086615	0.748500563298	0.19358090860999996	4.4852777486199996e-06	0.00217616383817	beta galactosidase 1
AT4G14630	117.07015971700001	88.54075668629999	124.007397774	206.12809569700002	194.511722986	187.925271419	2506.07394678	0.7464128439100001	0.189253083753	3.24876771665e-06	0.00170653127059	germin-like protein 9
AT5G57220	15.7440046879	13.1815757205	16.413083702799998	28.782397355100002	27.073212797100002	24.9915865309	673.001448525	0.7296456117	0.208180098099	1.75989699646e-05	0.0065808216162499995	cytochrome P450, family 81, subfamily F, polypeptide 2
AT5G18170	64.47894073100001	76.9723659109	66.9905914317	105.84312663899999	116.11338290200001	137.441529959	2797.84039211	0.7216573212459999	0.170358837533	9.81237855197e-07	0.00069832482456	glutamate dehydrogenase 1
AT1G59590	20.4939407805	16.8824684692	25.1156800931	42.2771306156	36.2416780374	33.678942362	563.346339662	0.698523763179	0.24934121143399998	0.00017208218494699999	0.0395466371281	ZCF37
AT1G23390	19.0157416829	20.5685106746	15.178236448599998	28.4387667498	31.218062445300003	35.3222852913	712.027481377	0.689766760051	0.213533451985	4.50401292821e-05	0.013801046280799999	Kelch repeat-containing F-box family protein
AT2G20670	22.492737897399998	34.9329959722	29.6670513779	50.2638357432	51.6514670488	47.491093533000004	912.121065908	0.684374945685	0.200283008943	2.42140561934e-05	0.0086162985119	Protein of unknown function (DUF506)
AT1G02920	367.954676049	337.31635304099996	430.613530111	660.577915244	725.42298651	545.893396567	8767.86294445	0.68296731056	0.17174080595600003	2.90774881783e-06	0.0015745768381099999	glutathione S-transferase 7
AT4G36040	169.696822268	192.00843570599997	189.82207324400002	286.165919503	314.40362858099996	316.715858981	5012.66441133	0.6807529605220001	0.140962630049	5.6981738023300006e-08	5.98633859176e-05	Chaperone DnaJ-domain superfamily protein
AT1G02640	26.1357306924	29.3503764839	23.8500375453	37.0076384726	45.6141612655	52.1689866696	1710.60216533	0.677899329087	0.191638064275	1.58163068891e-05	0.0061217432033	beta-xylosidase 2
AT2G25900	29.5696584969	46.14754553229999	30.381517169400002	55.8348490194	65.71774189060001	58.5518285539	1575.77805731	0.6732961304899999	0.197115410312	2.4078506043000003e-05	0.0086162985119	Zinc finger C-x8-C-x5-C-x3-H type family protein
AT5G66570	27.0306093348	30.754550200500002	24.341373350300003	43.1407687205	39.349056656500004	58.2471001196	858.976422293	0.652710099549	0.237225848232	0.000199232811257	0.044398730120800006	PS II oxygen-evolving complex 1
AT5G43580	221.942539872	213.1533314	312.89549193700003	472.412764382	367.34840377	433.964929889	3229.45504547	0.649225454175	0.21666764679900002	9.49277980612e-05	0.024002966901599997	Serine protease inhibitor, potato inhibitor I-type family protein
AT1G55020	85.1752996475	105.785872091	79.5605983445	125.991238094	194.18651875400002	132.161565037	6227.86168107	0.644880276924	0.190470524879	2.7144518495000003e-05	0.00935722448494	lipoxygenase 1
AT2G18700	25.7847026777	27.4241786159	30.1568016479	47.480456081099994	45.4900287669	43.689940652299995	1905.43049607	0.6427308747020001	0.160348145544	2.56609503778e-06	0.0014784337077400002	trehalose phosphatase/synthase 11
AT1G15380	162.414270131	174.10991854099998	179.126571769	273.755031615	266.118871502	299.053936853	4121.29394227	0.6419577700720001	0.151183174029	9.341865193430001e-07	0.000687000766325	Lactoylglutathione lyase / glyoxalase I family protein
AT4G22690	35.0946057388	25.8799815693	28.7356285395	48.3367947562	50.1105853563	48.9317476225	1714.15050484	0.615636417348	0.188667296003	4.14050924175e-05	0.013238828245099999	cytochrome P450, family 706, subfamily A, polypeptide 1
AT1G69890	26.917035346	29.233123688800003	31.0969086854	44.689309889499995	46.7230824255	50.511157134899996	882.084597976	0.605878819028	0.18950270657	5.25374436228e-05	0.0150530010546	Protein of unknown function (DUF569)
AT4G34138	46.7727764841	48.1497251408	39.8966826248	76.7137069411	74.8398780289	64.5035587267	1898.62240167	0.604533593441	0.164210341128	9.38088345203e-06	0.00398002020613	UDP-glucosyl transferase 73B1
AT1G21100	62.0678566316	52.1613101778	60.3361846155	92.2399323057	112.311010458	80.4140883258	1963.97154723	0.6018459852979999	0.187779641022	5.12401906504e-05	0.014874487975399999	O-methyltransferase family protein
AT2G40000	131.14767565399998	159.4863636	179.850553723	264.15810482	227.247450827	263.47921397700003	5762.96000033	0.5982140946310001	0.179263893478	3.4365270942000004e-05	0.0114873728412	ortholog of sugar beet HS1 PRO-1 2
AT2G33830	1231.86380467	1888.65488785	1772.81185866	2499.35402233	2380.71828428	3022.35142698	26756.8900742	0.588833391983	0.19842703722399999	9.57420491043e-05	0.024002966901599997	Dormancy/auxin associated family protein
AT5G22920	27.3167941877	30.8515122931	34.3529159558	46.9091120979	52.072800496599996	49.3720520908	939.649485005	0.579007233423	0.18834318979200002	7.54791714985e-05	0.0205582898963	CHY-type/CTCHY-type/RING-type Zinc finger protein
AT3G15630	133.968438297	171.455617948	131.092046799	195.38047333900002	280.271152993	205.937115415	2592.32646101	0.5352002452260001	0.191032128457	0.000180031855877	0.040529212289400006
AT5G61600	38.9381627904	48.1249148297	34.9763006331	64.2128404738	66.677467906	58.0534656709	1002.50478994	0.524143591885	0.191298156901	0.00020880486607799997	0.0460665295541	ethylene response factor 104
AT3G12502	344.566922406	374.88618926699996	359.267454936	485.825749453	590.200370617	551.372247504	6077.32883768	0.5231167930749999	0.14425806848099998	1.0865909304000001e-05	0.004439327612319999	other RNA
AT2G36120	202.386419835	179.33315996299999	197.305357742	297.97503718400003	284.22910391799996	292.39679861900004	4631.01157955	0.513453533296	0.156460163421	3.91053707749e-05	0.0126873925005	Glycine-rich protein family
AT5G07050	5.726405537080001	2.1917254854099997	3.2439465742199998	0.36399773524000006	0.9492732901659999	1.1680539513700001	57.7475571191	-0.0201581325074	0.0618198667437	0.000117552346404	0.027886450176	nodulin MtN21 /EamA-like transporter family protein
AT5G17450	24.4409845158	5.53887640087	10.9306992719	3.78516218504	3.5244286273000003	3.57921727546	106.83859403299999	-0.026336308092900003	0.0658611292286	5.52437062825e-05	0.0156254698462	Heavy metal transport/detoxification superfamily protein
AT5G48850	18.6699412734	7.84582574839	13.6968095952	5.799442666419999	5.175658345	4.51523372467	194.34094947	-0.047145717982	0.09141277791439999	4.33823987916e-05	0.0134803166499	Tetratricopeptide repeat (TPR)-like superfamily protein
AT5G09220	324.233352954	314.6888648	320.400847518	230.838030414	239.270528509	203.127291914	9053.90095018	-0.43805777553099995	0.143753818945	9.36369674545e-05	0.024002966901599997	amino acid permease 2
AT4G11210	135.43094483	191.944891823	182.426696447	95.0065241937	125.22936081799999	86.18832587799999	1395.5485545999998	-0.624664424921	0.20684330813000001	8.95702059209e-05	0.0236326817925	Disease resistance-responsive (dirigent-like protein) family protein
AT5G20410	23.4167077512	17.4438210188	21.2927527025	11.826656894000001	11.4739373249	12.4573164273	546.014141832	-0.674201956329	0.22937909601	0.00011310313059200001	0.027122622468699998	monogalactosyldiacylglycerol synthase 2
AT5G63850	45.667442942799994	27.9601689908	44.5613017711	26.1280018087	20.1622338835	15.8660210009	1034.61242909	-0.7860704628659999	0.272579024683	0.000129331388624	0.030354352083200004	amino acid permease 4
AT5G17340	31.5429303225	34.164196747199995	31.0220965554	16.732863021500002	13.828773352699999	18.401549545	290.696919862	-0.838163531477	0.262113651723	4.84608965678e-05	0.0144731188437	Putative membrane lipoprotein
AT5G14565	42.0000238403	37.680360935799996	54.9111886324	22.9667849751	20.875120310299998	25.8011371695	1230.08452076	-0.856440085253	0.21448016627900002	2.5690057095e-06	0.0014784337077400002	MIR398C; miRNA
AT5G14570	42.968055569300006	38.9983599015	56.8511880067	23.5506344822	21.513177353299998	26.5867918724	1251.88430295	-0.86048058806	0.214381423634	2.3633240638e-06	0.0014784337077400002	high affinity nitrate transporter 2.7
AT5G37990	224.44296968700002	121.091267551	195.233132944	85.3466269813	106.203812181	77.9181079472	3522.49428876	-0.9127163832940001	0.23737256928000003	4.59701739306e-06	0.00217616383817	S-adenosyl-L-methionine-dependent methyltransferases superfamily protein
AT1G18870	41.6537605894	14.6397041944	34.9038770312	15.9444398626	14.1073055219	12.015947949400001	802.156177302	-0.933512084571	0.34636704196900003	0.00021541159126499997	0.04665114890719999	isochorismate synthase 2
AT5G38000	35.2922950413	12.971046398599999	32.6591600461	13.993063474100001	10.7032187345	10.706839176799999	438.938090783	-0.9934358322310001	0.36906691099100003	0.000215683854072	0.04665114890719999	Zinc-binding dehydrogenase family protein
AT5G59320	56.43142943149999	37.3210678771	39.7638591531	21.3970269285	23.8739930363	14.1314435725	406.811009295	-1.04934276278	0.280812895989	6.9148626422e-06	0.00317824374192	lipid transfer protein 3
AT1G64110	11.4621883563	10.0381424494	10.2258811918	2.54698312163	4.24033853248	5.5006700542599996	396.53960115800004	-1.23733096725	0.297184288196	1.21767581514e-06	0.0007901283480499999	P-loop containing nucleoside triphosphate hydrolases superfamily protein
AT1G22150	11.827598651199999	10.837117624300001	12.5205874225	5.88924697004	4.475885662940001	2.69976491136	294.274229683	-1.3041067686299999	0.310428466014	1.01864515487e-06	0.0007022921689610001	sulfate transporter 1;3
AT4G31330	13.354068248499999	10.350055429600001	11.4734842931	3.61821661823	2.5088830304	2.76445480985	144.601194622	-1.87852982574	0.326841487441	3.7261667066900006e-10	6.850557490239999e-07	Protein of unknown function, DUF599
