## Supplementary Table 6 for "Genetic determinants of endophytism in the *Arabidopsis* root mycobiome"

# Supplementary Table 6: Description of the 11 orthogroups segregating detrimental mycobiota members from others
# This table provides information regarding the 11 gene families that best segregate detrimental mycobiota members from neutral and beneficial ones, according to our SVM-RFE classifier (R2=0.88), including enrichment/depletion scores in the fungi of interest (Enrichment in detrimental fungi), support vector coefficients in the classifier (SVM coefficients), representative sequence of the family a…
#
Gene Family ID	Enrichment in detrimental fungi	SVM coefficient	Representative Sequence	Curated Description
OG0000408	0.3680569041402158	0.09277662350935297	jgi|Truan1|523624|e_gw1.8.396.1	Pectate lyase
OG0003717	0.27386127875258304	0.17792112639669122	jgi|Asptaic1|184032|fgenesh1_pm.22_#_11	Phosphatidylinositol 4-kinase
OG0006288	0.23164112007735968	0.1568143150131634	jgi|Lacbi2|332530|Lacbi1.fgenesh3_pg.C_scaffold_41000130	Multidrug resistance-associated protein/mitoxantrone resistance protein, ABC superfamily
OG0008712	0.382002252114883	0.17816236144913283	jgi|Melva1|562178|estExt_fgenesh1_pg.C_4_t10040	Ribosomal protein S15
OG0010505	0.4188379576128086	0.18136433524234824	jgi|Macpha1|88197|CE88196_269	Zinc finger, ZZ-type
OG0011560	0.30732332199379714	0.09407365823956867	jgi|Dacma1|785789|fgenesh1_kg.5_#_50_#_TRINITY_DN11752_c1_g1_i1	Major facilitator superfamily domain
OG0013407	0.4668938633160257	0.2836756200448185	jgi|Neora1|685588|fgenesh1_pg.10_#_594
OG0013807	0.27386127875258304	0.05701143337205529	jgi|Neodi1|12035|AK830_g6257T0	Zinc finger, CCHC-type
OG0015790	0.27386127875258304	0.2906832653329703	jgi|Thite2|2117501|fgenesh_kz1_kg.chromosome_3_#_1205_#_86511	Salicylate 1-monooxygenase
OG0019000	0.25000000000000006	0.06794418095417082	jgi|Thacu1|766123|estExt_Genemark1.C_4_t10002
OG0026653	0.27386127875258304	0.28583207545973516	jgi|Dacma1|760826|fgenesh1_pg.10_#_363
